# Robust transcriptional indicators of plant immune cell death revealed by spatio-temporal transcriptome analyses

**DOI:** 10.1101/2021.10.06.463031

**Authors:** Jose Salguero-Linares, Irene Serrano, Nerea Ruiz-Solani, Marta Salas-Gómez, Ujjal Jyoti Phukan, Victor Manuel González, Martí Bernardo-Faura, Marc Valls, David Rengel, Nuria S. Coll

**Affiliations:** Centre for Research in Agricultural Genomics (CRAG), CSIC-IRTA-UAB-UB, Campus UAB, Bellaterra, Barcelona, 08193, Spain; LIPM, Universite de Toulouse, INRA, CNRS, 84195 Castanet-Tolosan, France; INRAE, GeT-PlaGe, Genotoul, 31326 Castanet-Tolosan, France (doi: 10.15454/1.5572370921303193E12); Department of Genetics, Universitat de Barcelona, 08028 Barcelona, Spain; Consejo Superior de Investigaciones Científicas (CSIC), Barcelona, Spain

**Keywords:** *Arabidopsis thaliana*, Cell Death Indicator, Effector-Triggered Immunity, Hypersensitive Response, Immune Cell Death, Pattern-Triggered Immunity, Plant Immunity, *Pseudomonas syringae*

## Abstract

Recognition of a pathogen by the plant immune system often triggers a form of regulated cell death traditionally known as the hypersensitive response. This type of immune cell death occurs precisely at the site of pathogen recognition, and it is restricted to a few cells. Extensive research has shed light into how plant immune receptors are mechanistically activated. However, a central key question remains largely unresolved: how does cell death zonation take place and what are the mechanisms that underpin this phenomenon? As a consequence, *bona fide* transcriptional indicators of immune cell death are lacking, which prevents gaining a deeper insight of its mechanisms before cell death becomes macroscopic and precludes any early or live observation. We addressed this question using the paradigmatic *Arabidopsis thaliana*–*Pseudomonas syringae* pathosystem, by performing a spatio-temporally resolved gene expression analysis that compared infected cells that will undergo immune cell death upon pathogen recognition *vs* by-stander cells that will stay alive and activate immunity. Our data revealed unique and time-dependent differences in the repertoire of differentially expressed genes, expression profiles and biological processes derived from tissue undergoing immune cell death and that of its surroundings. Further, we generated a pipeline based on concatenated pairwise comparisons between time, zone and treatment that enabled us to define 13 robust transcriptional immune cell death markers. Among these genes, the promoter of an uncharacterized *AAA-ATPase* has been used to obtain a fluorescent reporter transgenic line, which displays a strong spatio-temporally resolved signal specifically in cells that will later undergo pathogen-triggered cell death. In sum, this valuable set of genes can be used to define those cells that are destined to die upon infection with immune cell death-triggering bacteria, opening new avenues for specific and/or high-throughput techniques to study immune cell death processes at a single-cell level.
