## Supplementary material for "Robust transcriptional indicators of plant immune cell death revealed by spatio-temporal transcriptome analyses": Table S1_Primers.xlsx

### Sheet: Hoja1
Primer Name	Sequence 5´to 3	Purpose
eIF4a_RT_Fwd	TGACCACACAGTCTCTGCAA	RT-qPCR
eIF4a_RT_Rev	ACCAGGGAGACTTGTTGGAC	RT-qPCR
AT1G24095_RT_Fwd	CGGCTTTTACCATCAGGCATCAACCG	RT-qPCR
AT1G24095_RT_Rev	AGCAATCCTCAGCTTTTCCAAACCAG	RT-qPCR
AT1G27720_RT_Fwd	TGCAGCAAGGCGTGACTAATGTT	RT-qPCR
AT1G27720_RT_Rev	ATGGGGCAGGCATATTAACCATCG	RT-qPCR
AT1G31880_RT_Fwd	GCCGTCAAAAGCCTAACCATTCAGA	RT-qPCR
AT1G31880_RT_Rev	ACTTCCACCCATGAAAGGGTATGGA	RT-qPCR
AT1G74810_RT_Fwd	GGGTCCAAGAGTGTGATGCTGAGA	RT-qPCR
AT1G74810_RT_Rev	AACTCATGTCCCCATCCCCTACTTC	RT-qPCR
AT1G79710_RT_Fwd	TGTTGTCCCAGTTTTGGGTTACAGG	RT-qPCR
AT1G79710_RT_Rev	AGTGCAAGATGCAGATTCGTGTGAA	RT-qPCR
AT2G31390_RT_Fwd	GCCAACGGAGACATTAGAG	RT-qPCR
AT2G31390_RT_Rev	CCATAACGACCTGACTCATC	RT-qPCR
AT2G33120_RT_Fwd	GAAAGGCTGCAACTGCTCAA	RT-qPCR
AT2G33120_RT_Rev	GCAGATTGTCGAACATGCATAC	RT-qPCR
AT2G36580_RT_Fwd	TCTGTTGTCATTCCCCGACTTACGA	RT-qPCR
AT2G36580_RT_Rev	ATCAGCAAGCATGGGGAAAAGACC	RT-qPCR
AT2G39400_RT_Fwd	TCCGCATAAATCCCTTTGAAACAAG	RT-qPCR
AT2G39400_RT_Rev	TGCCTCGTGAGTTCAACACAAAATC	RT-qPCR
AT3G04120_RT_Fwd	GCTGTCGGAAAGGTGCTTCCAG	RT-qPCR
AT3G04120_RT_Rev	TCGCCAACGAAGTCAGTTGAGACAA	RT-qPCR
AT3G13782_RT_Fwd	TCTTCAAGCCACCTGAGATTCCTGA	RT-qPCR
AT3G13782_RT_Rev	GAGCCTCTCCCGTAAACCATGAAAC	RT-qPCR
AT3G28850_RT_Fwd	GGAGGAGGAGGAACAAAGTGTTGGT	RT-qPCR
AT3G28850_RT_Rev	CCCCTAGTAGCTCCTTCAACTCGTC	RT-qPCR
AT3G60680_RT_Fwd	GGAAAAAGCTGGGTGGGATTTGGAT	RT-qPCR
AT3G60680_RT_Rev	GTTGCATCAATTCCCTCAAGGAAGA	RT-qPCR
AT4G18050_RT_Fwd	CCGGAGAGGTTATCGGAAGAATGTC	RT-qPCR
AT4G18050_RT_Rev	AAGCGGGCCTTTATAAAACGCAATC	RT-qPCR
AT4G24160_RT_Fwd	TCATTTGGAGCATTTGCTAGGAAGC	RT-qPCR
AT4G24160_RT_Rev	CCGCACCTTGATAGTTCATCCAATC	RT-qPCR
AT4G30390_RT_Fwd	CTGTTATCGACGCCCTCAAAATCAA	RT-qPCR
AT4G30390_RT_Rev	CAAACTCGCTCATCGCGTAATCA	RT-qPCR
AT5G10820_RT_Fwd	CATCAGCACTCATGAAGGCCACTT	RT-qPCR
AT5G10820_RT_Rev	CCAATGCCCCGACTGCATAGATT	RT-qPCR
AT5G18480_RT_Fwd	CGCTTTGGTTTCTGATGGTGTCTCA	RT-qPCR
AT5G18480_RT_Rev	AACACCCCAGAACCTAGTCGGATG	RT-qPCR
AT5G20000_RT_Fwd	GATGCGTGGAATCGATCTGAAAAAG	RT-qPCR
AT5G20000_RT_Rev	CCTCTCACGAAGTGCAAACATGC	RT-qPCR
AT5G20910_RT_Fwd	ATTGGCGACAAGATGCAGGAATTG	RT-qPCR
AT5G20910_RT_Rev	TGGTAATTCATGGCGGCATATAGGG	RT-qPCR
AT5G37710_RT_Fwd	CCGGCGATGATTGGTGATATTCC	RT-qPCR
AT5G37710_RT_Rev	CAAGCACGGCAAGCAGAATACAG	RT-qPCR
AT5G54650_RT_Fwd	GATCCGCTGAACGATTCCTGAAAGC	RT-qPCR
AT5G54650_RT_Rev	AGGAACAGCCGACTTCCCCTAAGT	RT-qPCR
AT5G56350_RT_Fwd	GGAAAGCACGCCAAAAACATTCTTC	RT-qPCR
AT5G56350_RT_Rev	TGCCCAGATCTCCTCTAGCAATCAT	RT-qPCR
AT1G78380_RT_Fwd	ACCTGAGAGCTCAAGCTAGGTTCTG	RT-qPCR
AT1G78380_RT_Rev	CAACGCAATGTCTACATAGCCAAAG	RT-qPCR
AT3G02875_RT_Fwd	CAGTCACGGTTCACGGTCAAGG	RT-qPCR
AT3G02875_RT_Rev	TCGCACTCTGCGGTATTACGTTTTG	RT-qPCR
AT3G06420_RT_Fwd	TGAAGGAGTCGAACAACATCATTGC	RT-qPCR
AT3G06420_RT_Rev	GAGTCCATGCGACTAGCGGTTTG	RT-qPCR
AT3G17420_RT_Fwd	GTCAAGTGGCTCGAATGCTTGAATC	RT-qPCR
AT3G17420_RT_Rev	GAGGGTCCATGTTTCTGTTTCTTGC	RT-qPCR
AT5G05730_RT_Fwd	CCCCTGAGGATGATAGGAACTTGC	RT-qPCR
AT5G05730_RT_Rev	GGCGGCTCAATATCATGTAACTTGG	RT-qPCR
AT5G14730_RT_Fwd	CGACTTTTAAGCGCTCTTCCGACGA	RT-qPCR
AT5G14730_RT_Rev	AGCCGGGGATCTGATCGGACTC	RT-qPCR
AT5G16910_RT_Fwd	TGGATGGCTGATGGTACTCACTGG	RT-qPCR
AT5G16910_RT_Rev	CCCTTCGGATACTCCGTGTAGTGG	RT-qPCR
AT5G17760_RT_Fwd	CGATTGTGCAGTGGATTTACCCAAC	RT-qPCR
AT5G17760_RT_Rev	AATTCAGCAGCCCCGATAACGTC	RT-qPCR
proAT5G17760_Fwd	AACAGGTCTCAACCTCCAGTTCTGATCTGAATATCTTC	Cloning/Sequencing
proAT5G17760_Rev	AACAGGTCTCTTGTTGCTGTGAAAACCGAAGTAGGTGAAG	Cloning/Sequencing
GABI LB (KIRK)	ATATTGACCATCATACTCATTGC	Genotyping
592F04_1_Fwd	CCCATTAGGCTAATAACGCAAAGT	Genotyping
592F04_1_Rev	ATTCTTGAACACCCTTCG	Genotyping
