## Supplementary material for "Robust transcriptional indicators of plant immune cell death revealed by spatio-temporal transcriptome analyses": Table S2_Statistics.xlsx

### Sheet: PAM FvFm and ETR Statistics
Table S2 (Associated to Figure 1c). Tukey HSD p-values obtained from statistical tests applied in the study.
FVFM AREA TUKEY HSD
Treatment	Comparisons	diff	lwr	upr	p adj
Mock	OUT:0-IN:0	0.0005	-0.00981568	0.0108157	1
Mock	OUT:1-IN:1	0.00233333	-0.00798235	0.012649	0.998973
Mock	OUT:2-IN:2	0.005	-0.00531568	0.0153157	0.839677
Mock	OUT:4-IN:4	0.00816667	-0.00214901	0.0184823	0.235358
Mock	OUT:6-IN:6	0.0136667	0.00335099	0.0239823	0.00222199
Pto AvrRpm1	OUT:0-IN:0	0.00783333	-0.0182637	0.0339304	0.991355
Pto AvrRpm1	OUT:1-IN:1	0.00133333	-0.0247637	0.0274304	1
Pto AvrRpm1	OUT:2-IN:2	0.0116667	-0.0144304	0.0377637	0.893693
Pto AvrRpm1	OUT:4-IN:4	0.1925	0.166403	0.218597	0
Pto AvrRpm1	OUT:6-IN:6	0.295833	0.269736	0.32193	0
ETR TUKEY HSD
Treatment	Comparisons	diff	lwr	upr	p adj
Mock	OUT:0-IN:0	0.883333	-1.53077	3.29744	0.967081
Mock	OUT:1-IN:1	1.1	-1.3141	3.5141	0.882467
Mock	OUT:2-IN:2	1.46667	-0.947436	3.88077	0.59558
Mock	OUT:4-IN:4	5.51667	3.10256	7.93077	3.46e-08
Mock	OUT:6-IN:6	2.5	0.0858971	4.9141	0.0368166
Pto AvrRpm1	OUT:0-IN:0	0.433333	-2.84143	3.7081	0.999988
Pto AvrRpm1	OUT:1-IN:1	2.86667	-0.408097	6.14143	0.133431
Pto AvrRpm1	OUT:2-IN:2	9.56667	6.2919	12.8414	1.74e-11
Pto AvrRpm1	OUT:4-IN:4	17.9833	14.7086	21.2581	0
Pto AvrRpm1	OUT:6-IN:6	25.7183	22.4436	28.9931	0

### Sheet: RT-qPCRs Statistics
Table S2 (Associated to Figure 5 and Figure S10). Tukey HSD p-values obtained from statistical tests applied in the study.																			Marker
4 hpi	AT1G24095	IN	ONE-WAY ANOVA	Tukey HSD					6 hpi	AT1G78380	IN	ONE-WAY ANOVA Tukey HSD	Tukey HSD						No marker
			pvalue <0,05: Yes		diff	lwr	upr	p adj				pvalue <0,05: Yes		diff	lwr	upr	p adj
				Mock-EV	-7.76872	-23.5603	8.02284	0.351554					Mock-EV	-3.76979	-42.4607	34.9212	0.952313
				Rpm1-EV	19.5456	3.75401	35.3371	0.021025					Rpm1-EV	42.4961	3.80519	81.1871	0.034661
				Rpm1-Mock	27.3143	11.5227	43.1059	0.00437273					Rpm1-Mock	46.2659	7.57498	84.9569	0.0243767
		OUT	pvalue <0,05: Yes	Tukey HSD							OUT	pvalue <0,05: No
					diff	lwr	upr	p adj
				Mock	-1.42944	-3.61004	0.751152	0.190209
				Rpm1-EV	1.24001	-0.940587	3.4206	0.265182
				Rpm1-Mock	2.66945	0.488857	4.85005	0.0220478
	AT1G27720	IN	ONE-WAY ANOVA							AT3G02875	IN	ONE-WAY ANOVA Tukey HSD	Tukey HSD
			pvalue <0,05: No									pvalue <0,05: Yes		diff	lwr	upr	p adj
													Mock-EV	-5.75559	-16.1907	4.67949	0.282707
													Rpm1-EV	14.258	3.82296	24.6931	0.0135443
													Rpm1-Mock	20.0136	9.57855	30.4487	0.00258424
		OUT	pvalue <0,05: Yes	Tukey HSD							OUT	pvalue <0,05: Yes	Tukey HSD
					diff	lwr	upr	p adj						diff	lwr	upr	p adj
				Mock -EV	0.0463001	-0.795808	0.888408	0.984474					Mock	-1.19413	-8.29037	5.90213	0.866418
				Rpm1-EV	0.945584	0.103476	1.78769	0.0316877					Rpm1-EV	10.5168	3.42057	17.6131	0.009286
				Rpm1-Mock	0.899284	0.0571754	1.74139	0.0387812					Rpm1-Mock	11.711	4.6147	18.8072	0.0055228
	AT1G30270	IN	ONE-WAY ANOVA	Tukey HSD						AT3G06420	IN	ONE-WAY ANOVA
			pvalue <0,05: Yes		diff	lwr	upr	p adj				pvalue <0,05: No
				Mock-EV	-1.42749	-10.4988	7.64382	0.881812
				Rpm1-EV	17.9523	8.881	27.0236	0.002196
				Rpm1-Mock	19.3798	10.3085	28.4511	0.00146809
		OUT	pvalue <0,05: No								OUT	pvalue <0,05: No
	AT1G31880	IN	ONE-WAY ANOVA							AT3G17420	IN	ONE-WAY ANOVA
			pvalue <0,05: No									pvalue <0,05: No
		OUT	pvalue <0,05: No								OUT	pvalue <0,05: No
	AT1G74810	IN	ONE-WAY ANOVA	Tukey HSD						AT5G05730	IN	ONE-WAY ANOVA
			pvalue <0,05: Yes		diff	lwr	upr	p adj				pvalue <0,05: No
				Mock-EV	2.42811	-1.66213	6.51836	0.241278
				Rpm1-EV	4.40746	0.317219	8.49771	0.0374196
				Rpm1-Mock	1.97935	-2.11089	6.0696	0.361771
		OUT	pvalue <0,05: No								OUT	pvalue <0,05: No
	AT1G79710	IN	ONE-WAY ANOVA	Tukey HSD						AT5G14730	IN	ONE-WAY ANOVA
			pvalue <0,05: Yes		diff	lwr	upr	p adj				pvalue <0,05: No
				Mock-EV	-1.28144	-3.48515	0.922259	0.252646
				Rpm1-EV	15.4431	13.2394	17.6468	1.61948e-06
				Rpm1-Mock	16.7245	14.5208	18.9282	1.14141e-06
		OUT	pvalue <0,05: No								OUT	pvalue <0,05: No
	AT2G31390	IN	ONE-WAY ANOVA	Tukey HSD						AT5G16910	IN	ONE-WAY ANOVA Tukey HSD	Tukey HSD
			pvalue <0,05: Yes		diff	lwr	upr	p adj				pvalue <0,05: Yes		diff	lwr	upr	p adj
				Mock-EV	-27.3803	-71.2999	16.5392	0.215308					Mock	0.617926	-3.91999	5.15584	0.909659
				Rpm1-EV	19.6492	-24.2703	63.5688	0.411017					Rpm1-EV	5.51152	0.9736	10.0494	0.0228094
				Rpm1-Mock	47.0296	3.11	90.9491	0.0383646					Rpm1-Mock	4.89359	0.355674	9.43151	0.0373059
		OUT	pvalue <0,05: Yes	Tukey HSD							OUT	pvalue <0,05: Yes	Tukey HSD
					diff	lwr	upr	p adj						diff	lwr	upr	p adj
				Mock -EV	-0.233591	-14.6734	14.2062	0.998643					Mock -EV	-0.0129614	-1.46963	1.44371	0.999589
				Rpm1-EV	16.4996	2.05977	30.9394	0.0294934					Rpm1-EV	1.3535	-0.103161	2.81017	0.0654909
				Rpm1-Mock	16.7332	2.29336	31.173	0.027821					Rpm1-Mock	1.36647	-0.0902	2.82313	0.063292
	AT2G33120	IN	ONE-WAY ANOVA							AT5G17760	IN	ONE-WAY ANOVA Tukey HSD	Tukey HSD
			pvalue <0,05: No									pvalue <0,05: Yes		diff	lwr	upr	p adj
													Mock	-0.727962	-3.91912	2.4632	0.772355
													Rpm1-EV	9.92226	6.7311	13.1134	0.000186359
													Rpm1-Mock	10.6502	7.45906	13.8414	0.000124684
		OUT	pvalue <0,05: No								OUT	pvalue <0,05: No
	AT2G36580	IN	ONE-WAY ANOVA	Tukey HSD
			pvalue <0,05: Yes		diff	lwr	upr	p adj
				Mock-EV	0.221853	-0.0838983	0.527604	0.144745
				Rpm1-EV	1.86673	1.56098	2.17248	3.36745e-06
				Rpm1-Mock	1.64488	1.33913	1.95063	7.3301e-06
		OUT	pvalue <0,05: No
	AT2G39400	IN	ONE-WAY ANOVA
			pvalue <0,05: No
		OUT	pvalue <0,05: No
	AT3G04120	IN	ONE-WAY ANOVA
			pvalue <0,05: No
		OUT	pvalue <0,05: No
	AT3G13782	IN	ONE-WAY ANOVA
			pvalue <0,05: No
		OUT	pvalue <0,05: No
	AT3G28850	IN	ONE-WAY ANOVA
			pvalue <0,05: No
		OUT	pvalue <0,05: No
	AT3G60680	IN	ONE-WAY ANOVA
			pvalue <0,05: No
		OUT	pvalue <0,05: No
	AT4G18050	IN	ONE-WAY ANOVA	Tukey HSD
			pvalue <0,05: Yes		diff	lwr	upr	p adj
				Mock -EV	1.47573	-12.6886	15.64	0.945726
				Rpm1-EV	20.0424	5.87807	34.2067	0.0115329
				Rpm1-Mock	18.5666	4.40234	32.7309	0.0163346
		OUT	pvalue <0,05: No
	AT4G24160	IN	ONE-WAY ANOVA	Tukey HSD
			pvalue <0,05: Yes		diff	lwr	upr	p adj
				Mock	-0.0859525	-1.43792	1.26601	0.979313
				Rpm1-EV	2.30094	0.948979	3.65291	0.00474077
				Rpm1-Mock	2.38689	1.03493	3.73886	0.00394455
		OUT	pvalue <0,05: No
	AT4G30390	IN	ONE-WAY ANOVA	Tukey HSD
			pvalue <0,05: Yes		diff	lwr	upr	p adj
				Mock-EV	0.2839	-4.02107	4.58887	0.977765
				Rpm1-EV	6.95869	2.65372	11.2637	0.00611499
				Rpm1-Mock	6.67479	2.36982	10.9798	0.00748558
		OUT	pvalue <0,05: No
	AT5G10820	IN	ONE-WAY ANOVA	Tukey HSD
			pvalue <0,05: Yes		diff	lwr	upr	p adj
				Mock-EV	-4.71793	-10.6478	1.21194	0.110027
				Rpm1-EV	4.87066	-1.05921	10.8005	0.0994841
				Rpm1-Mock	9.58859	3.65872	15.5185	0.00610448
		OUT	pvalue <0,05: Yes
	AT5G18480	IN		Tukey HSD
			pvalue <0,05: Yes		diff	lwr	upr	p adj
				Mock-EV	-1.1503	-5.91531	3.61471	0.749912
				Rpm1-EV	9.30839	4.54338	14.0734	0.00234951
				Rpm1-Mock	10.4587	5.69368	15.2237	0.00127128
		OUT	pvalue <0,05: No
	AT5G20000	IN	ONE-WAY ANOVA	Tukey HSD
			pvalue <0,05: Yes		diff	lwr	upr	p adj
				Mock-EV	0.330493	-11.8807	12.5417	0.996208
				Rpm1-EV	24.586	12.3748	36.7972	0.00200708
				Rpm1-Mock	24.2555	12.0443	36.4668	0.00215419
		OUT	pvalue <0,05: No
	AT5G20910	IN	ONE-WAY ANOVA
			pvalue <0,05: No
		OUT	pvalue <0,05: No
	AT5G37710	IN	ONE-WAY ANOVA
			pvalue <0,05: No
		OUT	pvalue <0,05: No
	AT5G54650	IN	ONE-WAY ANOVA	Tukey HSD
			pvalue <0,05: Yes		diff	lwr	upr	p adj
				Mock	-0.310327	-17.4059	16.7852	0.998292
				Rpm1-EV	21.4782	4.38264	38.5737	0.0197014
				Rpm1-Mock	21.7885	4.69297	38.884	0.0185003
		OUT	pvalue <0,05: No
	AT5G56350	IN	ONE-WAY ANOVA	Tukey HSD
			pvalue <0,05: Yes		diff	lwr	upr	p adj
				Mock	-0.699962	-3.97905	2.57913	0.7966
				Rpm1-EV	10.3311	7.05203	13.6102	0.000172948
				Rpm1-Mock	11.0311	7.75199	14.3102	0.000119156
		OUT	pvalue <0,05: No

### Sheet: Ion Leakage Statistics
Table S2 (Associated to Figure S11). Tukey HSD p-values obtained from statistical tests applied in the study.
ONE-WAY ANOVA	Tukey HSD
0H pvalue <0,05: Yes
	Genotypes	diff	lwr	upr	p adj
	Col-0-at5g17760	-4.75	-8.6563	-0.843697	0.015544
	rpm1-3-at5g17760	-0.875	-4.7813	3.0313	0.840155
	rpm1-3-Col-0	3.875	-0.0313031	7.7813	0.0521129
4H pvalue <0,05: Yes
	Genotypes	diff	lwr	upr	p adj
	Col-0-at5g17760	4.75	0.843697	8.6563	0.015544
	rpm1-3-at5g17760	3.875	-0.0313031	7.7813	0.0521129
	rpm1-3-Col-0	-0.875	-4.7813	3.0313	0.840155
6H pvalue <0,05: Yes
	Genotypes	diff	lwr	upr	p adj
	Col-0-at5g17760	7.25	1.59625	12.9038	0.0106804
	rpm1-3-at5g17760	4	-1.65375	9.65375	0.199428
	rpm1-3-Col-0	-3.25	-8.90375	2.40375	0.335026
10H pvalue <0,05: Yes
	Genotypes	diff	lwr	upr	p adj
	Col-0-at5g17760	3.25	-5.59073	12.0907	0.629923
	rpm1-3-at5g17760	-34.875	-43.7157	-26.0343	0
	rpm1-3-Col-0	-38.125	-46.9657	-29.2843	0
