## Supplementary material for "Robust transcriptional indicators of plant immune cell death revealed by spatio-temporal transcriptome analyses": Table S5_GOsINvsOUT.xlsx

### Sheet: IN_Specific_4h6h_GOs
TableS5 (Associated to Figure 2c). GO term enrichment analysis of genes that are exclusively upregulated at IN upon Pto AvrRpm1 infection. Only those GO terms exhibiting an adj p value ≤ 0.05 after Bonferroni Correction for multiple testing and a fold enrichment above 2 are shown.
GO term biological process		Genes
response to molecule of bacterial origin	GO:0002237	AT1G08320 // AT5G24590 // AT1G16670 // AT3G55150 // AT5G06839 // AT1G73805 // AT3G10490 // AT1G07000 // AT1G73260 // AT2G39660 // AT4G23210 // AT5G26920
cellular response to hypoxia	GO:0071456	AT3G46090 // AT5G47910 // AT1G27730 // AT5G27420 // AT1G59860 // AT5G05410 // AT1G30720 // AT1G07870 // AT4G10250 // AT1G05880 // AT1G30040 // AT5G24590 // AT2G41010 // AT1G10140 // AT2G40000 // AT5G12030 // AT5G25250 // AT5G15120 // AT1G18300 // AT1G67360 // AT2G47520 // AT1G76680 // AT1G74310 // AT2G40140 // AT5G13190 // AT1G26380 // AT4G26270 // AT5G54490 // AT1G73010 // AT3G24500
response to hydrogen peroxide	GO:0042542	AT1G59860 // AT4G37610 // AT5G05410 // AT4G10250 // AT1G75270 // AT5G12030 // AT5G59720 // AT3G04120 // AT3G13610 // AT2G29500 // AT1G53540 // AT5G37670 // AT3G29035 // AT1G73260 // AT3G46230 // AT1G04580 // AT1G54050
detoxification	GO:0098754	AT3G49580 // AT3G21690 // AT1G78380 // AT1G71140 // AT5G62480 // AT1G75270 // AT3G49570 // AT4G02520 // AT3G58810 // AT2G02930 // AT3G44300 // AT2G04070 // AT1G74590 // AT1G53680 // AT3G62760 // AT2G04100 // AT1G47530 // AT3G53480 // AT3G09270 // AT2G04050 // AT5G22300 // AT1G11670 // AT1G78340 // AT2G29420 // AT2G04040
response to heat	GO:0009408	AT5G47910 // AT2G32120 // AT1G59860 // AT5G05410 // AT4G10250 // AT5G22060 // AT5G48570 // AT3G08970 // AT5G56030 // AT3G25230 // AT5G12030 // AT1G54280 // AT4G14690 // AT2G38470 // AT5G59720 // AT2G27580 // AT1G16540 // AT2G46240 // AT3G04120 // AT1G74310 // AT3G22840 // AT2G29500 // AT4G21320 // AT4G18880 // AT1G71960 // AT3G24500 // AT1G53540 // AT3G44110 // AT5G37670 // AT1G12610
response to salicylic acid	GO:0009751	AT2G32800 // AT4G37610 // AT4G20380 // AT5G13170 // AT5G11510 // AT2G40000 // AT1G05560 // AT5G40990 // AT1G76680 // AT5G08790 // AT3G11820 // AT5G56750 // AT5G05190 // AT5G45110 // AT4G26120 // AT2G13810 // AT1G73260 // AT2G46400 // AT1G13960 // AT3G52430 // AT1G12160 // AT1G66700 // AT3G52400 // AT2G29420 // AT5G06320
export from cell	GO:0140352	AT5G58430 // AT1G80660 // AT1G12360 // AT3G21690 // AT1G61290 // AT1G71140 // AT4G12120 // AT1G47560 // AT3G55150 // AT2G04070 // AT3G11820 // AT2G29940 // AT1G71960 // AT2G04100 // AT1G47530 // AT1G07000 // AT3G53480 // AT2G04050 // AT1G11670 // AT3G52400 // AT2G04040
protein autophosphorylation	GO:0046777	AT1G74740 // AT3G59700 // AT1G20930 // AT4G24400 // AT1G71830 // AT1G16670 // AT1G70530 // AT1G08650 // AT1G35670 // AT3G57530 // AT5G24430 // AT5G14640 // AT3G10660 // AT5G39000 // AT5G58350 // AT5G12480 // AT2G39660 // AT1G56140 // AT5G19360 // AT4G34440 // AT5G60280 // AT3G04690 // AT2G46500 // AT3G20410 // AT1G18890 // AT1G68330 // AT4G04710
defense response to bacterium	GO:0042742	AT5G58430 // AT3G05200 // AT2G30750 // AT1G74710 // AT3G59700 // AT2G32800 // AT5G27420 // AT5G01550 // AT5G01560 // AT5G63970 // AT2G27080 // AT4G11470 // AT1G02205 // AT4G23150 // AT2G43120 // AT2G40000 // AT4G33430 // AT3G53810 // AT4G34390 // AT2G38470 // AT5G64810 // AT5G40990 // AT5G06740 // AT1G16540 // AT3G04720 // AT1G51890 // AT5G22250 // AT3G50260 // AT1G73805 // AT2G45220
defense response to fungus	GO:0050832	AT5G58430 // AT1G74710 // AT4G20970 // AT3G59660 // AT5G47910 // AT2G35000 // AT3G48990 // AT3G63310 // AT1G68110 // AT5G11510 // AT1G02205 // AT1G64700 // AT5G10520 // AT4G33430 // AT2G38470 // AT5G64810 // AT5G40990 // AT3G13790 // AT2G46240 // AT3G04720 // AT2G40140 // AT3G11820 // AT1G03850 // AT2G31865 // AT5G45110 // AT4G26120 // AT3G03970 // AT2G39660 // AT3G14460 // AT1G19250
secondary metabolic process	GO:0019748	AT5G48180 // AT5G51990 // AT3G60140 // AT1G78380 // AT1G72680 // AT5G62480 // AT4G02520 // AT1G61820 // AT2G02930 // AT5G41040 // AT4G19370 // AT1G67980 // AT2G38470 // AT1G51680 // AT5G22500 // AT3G53160 // AT1G74590 // AT3G13610 // AT4G37430 // AT3G21560 // AT1G53680 // AT4G30210 // AT3G62760 // AT2G44450 // AT3G53480 // AT1G12610 // AT3G09270 // AT5G63790 // AT1G68360 // AT3G60130
response to salt stress	GO:0009651	AT3G49580 // AT3G17980 // AT1G27730 // AT3G62260 // AT1G59860 // AT3G60140 // AT4G10250 // AT2G36270 // AT5G24090 // AT2G41010 // AT3G21780 // AT2G27300 // AT1G48605 // AT2G33700 // AT5G12030 // AT4G19810 // AT1G79410 // AT5G62490 // AT2G38470 // AT5G59720 // AT5G22500 // AT5G66020 // AT2G01430 // AT2G25090 // AT5G13180 // AT1G28380 // AT1G16540 // AT1G35910 // AT4G34000 // AT3G57530
sulfur compound metabolic process	GO:0006790	AT5G48180 // AT4G39640 // AT5G51990 // AT2G26400 // AT5G18400 // AT4G21990 // AT3G60140 // AT1G78380 // AT1G67810 // AT5G62480 // AT1G75270 // AT4G02520 // AT4G26910 // AT3G24170 // AT2G02930 // AT2G38470 // AT5G22500 // AT5G50210 // AT1G74590 // AT1G02500 // AT4G34200 // AT4G37430 // AT1G53680 // AT3G62760 // AT3G25900 // AT2G44450 // AT1G55920 // AT1G12610 // AT1G76490 // AT3G09270
cellular response to oxygen-containing compound	GO:1901701	AT1G74740 // AT2G32800 // AT3G63310 // AT1G64060 // AT5G01550 // AT5G04010 // AT2G36270 // AT5G01560 // AT1G78380 // AT4G20380 // AT5G63970 // AT1G63500 // AT5G13170 // AT5G24090 // AT1G75270 // AT1G71830 // AT2G40180 // AT5G47670 // AT1G02340 // AT4G33430 // AT2G33580 // AT4G18890 // AT1G79410 // AT5G64810 // AT1G16540 // AT4G34000 // AT3G57530 // AT3G11820 // AT3G13610 // AT2G29940
response to alcohol	GO:0097305	AT1G74740 // AT4G23450 // AT1G27730 // AT5G27420 // AT1G64060 // AT5G01550 // AT1G31930 // AT2G36270 // AT5G59550 // AT5G01560 // AT1G01560 // AT5G13170 // AT5G49620 // AT3G21780 // AT1G31880 // AT2G40180 // AT4G25000 // AT5G47670 // AT3G28580 // AT2G33700 // AT1G02340 // AT4G19810 // AT4G34390 // AT5G62490 // AT5G13180 // AT4G34000 // AT3G57530 // AT3G11820 // AT2G29940 // AT1G71960
cellular response to organic substance	GO:0071310	AT1G74740 // AT2G32120 // AT2G32800 // AT3G63310 // AT1G64060 // AT5G01550 // AT5G04010 // AT1G20930 // AT2G36270 // AT5G01560 // AT4G20380 // AT5G63970 // AT1G63500 // AT1G19200 // AT5G13170 // AT3G59900 // AT1G71830 // AT1G31880 // AT2G40180 // AT5G47670 // AT1G02340 // AT5G10520 // AT4G33430 // AT1G59940 // AT2G33580 // AT4G18890 // AT5G64810 // AT5G40990 // AT1G16540 // AT4G34000

### Sheet: OUT_Specific_4h6h_GOs
TableS5 (Associated to Figure 2c). GO term enrichment analysis of genes that are exclusively upregulated at OUT upon Pto AvrRpm1 infection. Only those GO terms exhibiting an adj p value ≤ 0.05 after Bonferroni Correction for multiple testing and a fold enrichment above 2 are shown.
GO term biological process		Genes
indole glucosinolate metabolic process	GO:0042343	AT5G60890 // AT3G09260 // AT1G21100 // AT4G37410 // AT1G76790
response to wounding	GO:0009611	AT3G17860 // AT4G39980 // AT1G01140 // AT1G74950 // AT1G52030 // AT1G70700 // AT3G16470 // AT1G04220 // AT1G20510 // AT2G26690 // AT5G42650 // AT2G46370 // AT2G27690 // AT2G22330
response to jasmonic acid	GO:0009753	AT3G17860 // AT1G74950 // AT2G39770 // AT1G70700 // AT3G16470 // AT1G20510 // AT2G26690 // AT5G42650 // AT2G46370 // AT5G17490
regulation of defense response	GO:0031347	AT3G17860 // AT4G31870 // AT3G09260 // AT1G74950 // AT1G70700 // AT4G31800 // AT2G46370 // AT1G51800 // AT2G22330 // AT1G11960
regulation of signal transduction	GO:0009966	AT4G35390 // AT3G17860 // AT3G46110 // AT1G74950 // AT1G09950 // AT2G01150 // AT1G70700 // AT1G51800 // AT5G17490 // AT5G10720 // AT4G37260
carboxylic acid biosynthetic process	GO:0046394	AT1G10070 // AT5G60890 // AT4G39980 // AT2G39770 // AT1G07720 // AT3G11470 // AT1G04220 // AT1G20510 // AT5G56760 // AT4G36830 // AT5G42650 // AT2G22330 // AT4G24830
