## Supplementary material for "Robust transcriptional indicators of plant immune cell death revealed by spatio-temporal transcriptome analyses": Table S7_GOsClusters_IN_PtoAvrRpm1.xlsx

### Sheet: C1_PtoAvrRpm1_IN
Table S7 (Associated to Figure 3b). GO term enrichment analysis of genes from clusters of Pto AvrRpm1-inoculated plants at the IN area with a MSV of 0.7 or above. Only those GO terms exhibiting an adj p value ≤ 0.05 after the Bonferroni Correction for multiple testing and a fold enrichment above 2 are shown.
GO term biological process		Genes
pattern recognition receptor signaling pathway	GO:0002221	AT3G21630 // AT1G11960 // AT2G39660 // AT1G61380 // AT5G66850 // AT5G13160 // AT5G03320 // AT3G09830 // AT1G59870
defense response by callose deposition	GO:0052542	AT1G18570 // AT4G31500 // AT2G22330 // AT5G58430 // AT5G61010 // AT1G28380 // AT1G59870 // AT4G03550
response to chitin	GO:0010200	AT3G21630 // AT2G33580 // AT2G35000 // AT1G07520 // AT5G25910 // AT1G27730 // AT1G51800 // AT3G15356 // AT2G40140 // AT1G59870
response to molecule of bacterial origin	GO:0002237	AT3G21630 // AT5G18520 // AT2G39660 // AT1G61380 // AT3G55450 // AT3G55150 // AT3G50930 // AT4G31800 // AT1G51800 // AT5G24590 // AT1G07000 // AT1G80460 // AT1G59870
plant-type hypersensitive response	GO:0009626	AT5G20480 // AT1G08450 // AT5G44870 // AT1G14780 // AT3G21220 // AT3G50930 // AT1G29690 // AT1G29340 // AT3G54420 // AT1G28380 // AT4G12720 // AT3G48090 // AT1G59870
innate immune response-activating signal transduction	GO:0002758	AT3G21630 // AT1G11960 // AT5G20480 // AT1G08450 // AT3G18690 // AT4G12720 // AT1G59870 // AT4G03550
regulation of defense response to bacterium	GO:1900424	AT5G62570 // AT2G39660 // AT1G14370 // AT5G14930 // AT3G55450 // AT3G55150 // AT3G59700 // AT5G66850 // AT1G51800 // AT5G66210 // AT1G07000 // AT3G28450
cellular response to organonitrogen compound	GO:0071417	AT3G21630 // AT2G33580 // AT1G64280 // AT1G32640 // AT2G22300 // AT2G29120 // AT2G29110 // AT3G15356 // AT1G59870
lignin metabolic process	GO:0009808	AT2G40890 // AT4G34230 // AT4G34050 // AT2G37040 // AT2G30490 // AT1G07890 // AT5G64120 // AT5G48930 // AT5G54160 // AT1G80820
establishment of protein localization to vacuole	GO:0072666	AT2G26890 // AT5G01760 // AT1G09070 // AT5G16830 // AT2G14720 // AT5G11710 // AT1G30900 // AT1G06210 // AT1G21380 // AT3G47700
defense response to oomycetes	GO:0002229	AT2G32800 // AT2G37710 // AT2G22330 // AT5G01560 // AT3G59700 // AT1G51800 // AT5G56580 // AT5G60270 // AT3G23550 // AT5G01550 // AT3G45330 // AT1G15530 // AT1G59870
protein autophosphorylation	GO:0046777	AT3G21630 // AT1G53430 // AT1G53440 // AT1G56140 // AT1G09970 // AT2G39660 // AT4G21940 // AT1G61380 // AT2G39360 // AT5G04870 // AT4G09570 // AT4G35310 // AT2G17290 // AT4G08500 // AT4G23650 // AT3G57530 // AT2G01450 // AT3G59700 // AT4G00720 // AT2G11520 // AT5G66850 // AT1G70520 // AT5G13160 // AT5G39000 // AT5G66210 // AT1G73500 // AT1G18890 // AT3G51550 // AT3G49370 // AT2G46500
membrane fusion	GO:0061025	AT5G16830 // AT1G28490 // AT1G11890 // AT5G05760 // AT3G21520 // AT5G61210 // AT1G16240 // AT3G09740 // AT3G52400 // AT4G02195 // AT3G11820
vesicle organization	GO:0016050	AT2G26890 // AT5G16830 // AT4G17890 // AT4G40080 // AT4G32285 // AT1G28490 // AT1G11890 // AT5G05760 // AT3G10640 // AT1G16240 // AT3G09740 // AT2G06530 // AT3G01340 // AT3G52400 // AT4G02195 // AT3G11820 // AT1G05020
cellular response to hypoxia	GO:0071456	AT1G09070 // AT2G40000 // AT3G15210 // AT4G27280 // AT2G41100 // AT3G08720 // AT2G41430 // AT5G19240 // AT5G19230 // AT5G27420 // AT4G22780 // AT3G52800 // AT1G27730 // AT1G35140 // AT1G50740 // AT1G63090 // AT5G47910 // AT1G73500 // AT1G14540 // AT5G24590 // AT1G21550 // AT5G54490 // AT5G66650 // AT4G30280 // AT4G17230 // AT1G30720 // AT2G22500 // AT2G13790 // AT4G12720 // AT4G20860
defense response to bacterium	GO:0042742	AT3G21630 // AT3G43300 // AT5G28040 // AT5G56980 // AT5G46470 // AT1G08450 // AT2G40000 // AT2G32800 // AT1G18570 // AT4G23200 // AT4G31500 // AT3G15210 // AT2G37710 // AT5G02500 // AT1G64280 // AT3G50950 // AT1G22070 // AT5G14930 // AT2G22330 // AT5G01560 // AT5G64440 // AT2G22300 // AT4G23270 // AT4G23220 // AT1G68765 // AT5G27420 // AT3G57750 // AT3G05200 // AT2G38470 // AT4G23230
response to wounding	GO:0009611	AT4G20140 // AT5G56980 // AT2G32800 // AT2G02860 // AT2G30020 // AT2G37040 // AT3G53260 // AT5G09810 // AT2G30490 // AT1G64280 // AT3G25230 // AT4G08500 // AT1G59580 // AT1G32640 // AT1G51680 // AT2G22330 // AT1G20510 // AT5G42650 // AT1G27730 // AT1G74100 // AT1G72450 // AT5G63770 // AT5G50200 // AT5G47910 // AT1G72520 // AT1G73500 // AT1G17380 // AT3G15356 // AT1G19180 // AT3G54420
regulation of cell death	GO:0010941	AT1G79340 // AT1G12290 // AT5G04870 // AT4G25110 // AT4G36480 // AT5G48380 // AT5G47910 // AT3G57330 // AT2G31880 // AT2G13790 // AT3G48090 // AT3G52400 // AT3G11820
vacuolar transport	GO:0007034	AT2G26890 // AT5G01760 // AT1G09070 // AT5G16830 // AT2G14720 // AT1G17730 // AT5G11710 // AT1G30900 // AT1G06210 // AT1G21380 // AT3G10640 // AT2G06530 // AT1G73030 // AT3G47700 // AT4G02195
defense response to fungus	GO:0050832	AT3G21630 // AT5G13020 // AT1G24150 // AT2G39660 // AT2G35000 // AT4G31500 // AT2G30020 // AT2G39200 // AT5G02500 // AT4G34460 // AT1G64280 // AT5G64120 // AT1G24140 // AT5G25910 // AT2G22300 // AT2G38470 // AT2G31865 // AT5G42650 // AT4G31800 // AT1G29340 // AT5G64750 // AT5G58430 // AT5G47910 // AT5G52020 // AT3G15356 // AT3G45330 // AT3G09030 // AT3G50470 // AT3G51550 // AT1G02920
secondary metabolite biosynthetic process	GO:0044550	AT4G34100 // AT2G40890 // AT4G34230 // AT4G34050 // AT1G18570 // AT4G31500 // AT2G37040 // AT3G53260 // AT2G30490 // AT1G07890 // AT1G32640 // AT2G22330 // AT2G38470 // AT1G74100 // AT5G48930 // AT5G54160 // AT1G73500 // AT4G30530 // AT1G80820 // AT4G39230
peptidyl-serine phosphorylation	GO:0018105	AT4G21940 // AT5G04870 // AT4G09570 // AT4G35310 // AT2G17290 // AT3G08720 // AT4G23650 // AT3G57530 // AT4G28880 // AT5G44100 // AT5G66210 // AT1G18890 // AT3G49370 // AT4G04700
cellular response to organic cyclic compound	GO:0071407	AT1G63500 // AT1G32130 // AT2G32800 // AT1G64280 // AT1G32640 // AT1G22070 // AT2G22300 // AT3G50930 // AT5G05190 // AT3G54030 // AT2G13790 // AT3G48090 // AT3G52400 // AT1G59870 // AT3G11820 // AT4G03550
response to heat	GO:0009408	AT2G30250 // AT3G09440 // AT5G02500 // AT5G52640 // AT5G56010 // AT5G56030 // AT1G64280 // AT1G07890 // AT3G19130 // AT3G25230 // AT3G08720 // AT2G38470 // AT2G28840 // AT4G19020 // AT5G07100 // AT5G47910 // AT5G48570 // AT5G09590 // AT3G12580 // AT5G49910 // AT5G01820 // AT4G17230 // AT1G59870 // AT2G27580
vesicle-mediated transport	GO:0016192	AT1G80910 // AT2G26890 // AT3G43300 // AT4G02350 // AT5G01760 // AT1G23490 // AT5G09810 // AT5G16830 // AT2G14720 // AT4G17890 // AT4G40080 // AT1G17730 // AT4G32285 // AT5G11710 // AT3G55150 // AT2G33110 // AT3G59290 // AT4G28880 // AT1G28490 // AT1G11890 // AT5G44100 // AT5G05760 // AT5G58430 // AT5G05380 // AT5G61010 // AT1G08770 // AT1G30900 // AT1G07000 // AT1G06210 // AT1G21380
response to water deprivation	GO:0009414	AT4G34100 // AT2G17840 // AT2G39550 // AT1G18390 // AT5G15960 // AT2G37040 // AT1G02930 // AT2G30870 // AT1G76180 // AT1G07660 // AT2G41430 // AT1G32640 // AT2G35930 // AT5G19000 // AT2G38470 // AT4G34240 // AT5G59550 // AT1G27730 // AT1G07240 // AT5G50720 // AT5G58430 // AT5G50430 // AT3G20310 // AT1G07000 // AT3G25760 // AT5G47100 // AT3G23250 // AT5G01820 // AT1G17280 // AT3G46620
cellular response to oxygen-containing compound	GO:1901701	AT3G21630 // AT1G63500 // AT1G32130 // AT2G33580 // AT2G32800 // AT1G61380 // AT3G15210 // AT2G30020 // AT1G18390 // AT4G34460 // AT5G01810 // AT1G64280 // AT2G17290 // AT1G32640 // AT1G22070 // AT4G23650 // AT5G01560 // AT3G57530 // AT2G22300 // AT5G19000 // AT2G29120 // AT3G21220 // AT3G50930 // AT2G29110 // AT5G05190 // AT5G50430 // AT3G15356 // AT1G19180 // AT5G01550 // AT3G54030
cellular response to lipid	GO:0071396	AT1G63500 // AT1G32130 // AT2G32800 // AT1G61380 // AT3G15210 // AT2G30020 // AT1G18390 // AT4G34460 // AT5G01810 // AT2G17290 // AT1G32640 // AT4G23650 // AT5G01560 // AT3G57530 // AT3G21220 // AT3G15356 // AT1G19180 // AT5G01550 // AT3G54030 // AT1G18890 // AT1G79380 // AT2G13790 // AT3G52400 // AT2G40180 // AT1G69270 // AT3G11820
response to abscisic acid	GO:0009737	AT2G17840 // AT3G15210 // AT2G39550 // AT2G30020 // AT1G18390 // AT5G15960 // AT1G76180 // AT5G01810 // AT2G17290 // AT1G32640 // AT4G23650 // AT5G01560 // AT3G57530 // AT5G53000 // AT5G27420 // AT3G21220 // AT4G21410 // AT4G34240 // AT5G59550 // AT1G27730 // AT5G50720 // AT5G64750 // AT5G58940 // AT4G18010 // AT3G20310 // AT3G22060 // AT3G21780 // AT5G13200 // AT5G01820 // AT5G01550
intracellular signal transduction	GO:0035556	AT3G21630 // AT4G21940 // AT1G51660 // AT2G41110,AT3G56800 // AT2G42060 // AT5G04870 // AT4G09570 // AT4G35310 // AT2G17290 // AT4G08500 // AT1G59580 // AT4G11330 // AT4G23650 // AT3G57530 // AT2G01450 // AT2G44840 // AT5G53000 // AT2G29120 // AT3G21220 // AT2G29110 // AT5G63770 // AT5G47910 // AT5G66210 // AT5G64070 // AT1G73500 // AT3G20310 // AT1G18890 // AT3G49370 // AT1G02900 // AT1G53910
response to salt stress	GO:0009651	AT4G35985 // AT2G30250 // AT2G17840 // AT2G35510 // AT5G26751 // AT4G08500 // AT3G08720 // AT4G23650 // AT3G57530 // AT5G19000 // AT2G38470 // AT4G24805 // AT1G27730 // AT3G12360 // AT5G50720 // AT5G58940 // AT1G10370 // AT1G73500 // AT3G21780 // AT3G19420 // AT3G23250 // AT5G01820 // AT3G57480 // AT1G28380 // AT2G15390 // AT3G03740 // AT5G43170 // AT4G12720 // AT1G59870 // AT2G46500

### Sheet: C2_PtoAvrRpm1_IN
Table S7 (Associated to Figure 3b). GO term enrichment analysis of genes from clusters of Pto AvrRpm1-inoculated plants at the IN area with a MSV of 0.7 or above. Only those GO terms exhibiting an adj p value ≤ 0.05 after the Bonferroni Correction for multiple testing and a fold enrichment above 2 are shown.
GO term biological process		Genes
organelle disassembly	GO:1903008	AT2G23140 // AT3G09840 // AT5G61500 // AT4G30510 // AT2G31260 // AT3G62770 // AT5G45900 // AT5G12390 // AT5G03340 // AT3G57090 // AT3G49590 // AT3G53230 // AT4G30790
macroautophagy	GO:0016236	AT3G53930 // AT5G66930 // AT3G09840 // AT5G61500 // AT4G30510 // AT2G31260 // AT3G62770 // AT5G45900 // AT5G03340 // AT3G61710 // AT3G49590 // AT3G53230 // AT4G30790
toxin catabolic process	GO:0009407	AT4G02520 // AT1G78340 // AT1G74590 // AT1G69930 // AT1G17170 // AT1G17180 // AT2G02930 // AT3G09270 // AT1G78380 // AT2G02390 // AT2G29420 // AT2G29440 // AT2G29460 // AT2G29470 // AT2G29480 // AT2G29490
protein targeting to vacuole	GO:0006623	AT1G48090 // AT5G24740 // AT3G52850 // AT2G36680 // AT4G20110 // AT5G06140 // AT3G53720 // AT3G61710 // AT3G54300 // AT3G53120 // AT1G26670 // AT5G39510 // AT3G47810
mitochondrial ATP synthesis coupled electron transport	GO:0042775	AT1G22840 // AT5G66760 // AT4G32210 // AT2G07727 // ATMG01360 // AT2G07687 // ATMG00510 // AT3G27380 // AT5G65165 // AT1G16700 // AT3G27240 // AT3G10860 // AT1G80230 // AT4G32470
aerobic electron transport chain	GO:0019646	AT1G22840 // AT5G66760 // AT4G32210 // AT2G07727 // ATMG01360 // AT2G07687 // ATMG00510 // AT3G27380 // AT5G65165 // AT1G16700 // AT3G27240 // AT3G10860 // AT1G80230 // AT4G32470
vacuole organization	GO:0007033	AT1G15130 // AT3G53930 // AT5G66930 // AT2G32460 // AT5G46860 // AT5G61500 // AT4G30510 // AT4G36630 // AT2G31260 // AT3G62770 // AT1G77220 // AT5G45900 // AT5G04920 // AT3G14270 // AT3G61710 // AT3G54300 // AT3G49590 // AT4G19640 // AT4G30790 // AT2G27600
response to hydrogen peroxide	GO:0042542	AT5G12030 // AT5G05410 // AT1G77120 // AT1G53540 // AT3G46230 // AT5G59720 // AT3G04120 // AT4G10250 // AT2G18170 // AT5G42980 // AT3G48360 // AT1G20630 // AT5G67480 // AT5G39610 // AT5G46350 // AT5G45010 // AT1G75270 // AT3G13610 // AT3G29035 // AT1G35580 // AT1G54050 // AT1G05680 // AT1G64750
glutathione metabolic process	GO:0006749	AT5G27380 // AT4G02520 // AT3G24170 // AT5G02780 // AT1G44790 // AT1G78340 // AT1G53580 // AT1G74590 // AT1G69930 // AT1G75270 // AT1G17170 // AT1G17180 // AT2G02930 // AT3G09270 // AT1G78380 // AT2G02390 // AT2G29420 // AT2G29440 // AT2G29460 // AT2G29470 // AT2G29480 // AT2G29490
positive regulation of abscisic acid-activated signaling pathway	GO:0009789	AT2G32460 // AT2G26300 // AT1G35670 // AT4G33950 // AT4G35790 // AT5G37740 // AT5G46590 // AT5G43410 // AT3G17980 // AT3G26790 // AT1G70800 // AT3G01650 // AT1G70810 // AT2G01540 // AT1G05100
disaccharide metabolic process	GO:0005984	AT3G06500 // AT1G60140 // AT5G20830 // AT1G22710 // AT1G62660 // AT5G65140 // AT1G35910 // AT1G66570 // AT3G05820 // AT4G33950 // AT3G22200 // AT1G09960 // AT5G11110 // AT1G35580 // AT4G02280 // AT2G43000 // AT4G24040 // AT4G34860
jasmonic acid mediated signaling pathway	GO:0009867	AT2G34070 // AT4G01370 // AT1G25540 // AT3G26090 // AT5G63970 // AT5G64810 // AT4G02570 // AT1G15750 // AT1G19640 // AT5G41315 // AT5G06600 // AT1G33980 // AT3G15500 // AT3G27810 // AT3G17860 // AT1G28480 // AT4G11260 // AT4G28910
regulation of seed germination	GO:0010029	AT3G06500 // AT5G19330 // AT2G42160 // AT2G45210 // AT2G43820 // AT2G23070 // AT4G38630 // AT3G22840 // AT3G63060 // AT4G39850 // AT4G14690 // AT1G27320 // AT1G66700 // AT5G39610 // AT4G36930 // AT1G07430 // AT2G36270 // AT2G19450 // AT3G48990 // AT4G11260 // AT1G54830
leaf senescence	GO:0010150	AT2G43570 // AT5G11520 // AT4G38630 // AT1G05620 // AT3G60800 // AT3G62770 // AT3G10500 // AT5G45900 // AT4G35890 // AT5G08790 // AT1G27320 // AT3G11340 // AT5G51640 // AT5G59220 // AT5G39610 // AT5G17860 // AT5G08560 // AT5G13180 // AT3G29035 // AT3G15010 // AT3G02150 // AT2G35980 // AT2G43000 // AT4G30790 // AT1G54130 // AT2G13810
positive regulation of defense response	GO:0031349	AT4G35580 // AT2G42260 // AT4G18360 // AT1G08860 // AT1G25540 // AT3G25070 // AT4G25230 // AT5G51450 // AT3G62590 // AT5G39610 // AT5G52810 // AT1G19250 // AT5G43410 // AT3G17980 // AT5G13320 // AT1G43700 // AT3G05360 // AT3G53160 // AT5G45250 // AT5G59890 // AT2G29460
positive regulation of developmental process	GO:0051094	AT2G45210 // AT2G43820 // AT5G24860 // AT3G22840 // AT1G25540 // AT2G43410 // AT2G41230 // AT4G18170 // AT5G41990 // AT4G15880 // AT4G39850 // AT4G14690 // AT3G12130 // AT3G10390 // AT1G77450 // AT5G39610 // AT5G11320 // AT3G29035 // AT1G07430 // AT3G62420 // AT3G54620 // AT1G28520 // AT2G19450 // AT3G48990 // AT3G04060 // AT1G54830 // AT1G05100
response to salicylic acid	GO:0009751	AT4G19040 // AT2G33380 // AT2G34690 // AT2G03760 // AT4G01370 // AT5G06960 // AT1G43160 // AT4G39030 // AT3G48360 // AT5G11510 // AT4G35890 // AT5G08790 // AT3G11340 // AT1G66700 // AT3G51430 // AT5G49570 // AT5G56750 // AT5G67480 // AT1G33980 // AT1G12130 // AT1G05560 // AT5G13330 // AT5G13320 // AT5G01900 // AT1G15520 // AT3G51440 // AT1G28480 // AT2G20580 // AT1G13960 // AT2G13810
cellular response to abscisic acid stimulus	GO:0071215	AT2G23070 // AT3G50360 // AT2G26300 // AT2G46680 // AT3G11410 // AT2G26980 // AT5G58670 // AT4G21670 // AT1G04120 // AT2G29940 // AT1G71960 // AT4G15230 // AT4G21540 // AT2G41230 // AT3G63060 // AT4G33950 // AT3G48360 // AT2G41070 // AT1G27320 // AT1G66600 // AT5G13530 // AT1G69260 // AT1G15520 // AT1G05680 // AT4G36830 // AT1G54830 // AT1G05100
carboxylic acid catabolic process	GO:0046395	AT4G34710 // AT4G14430 // AT5G65110 // AT4G16760 // AT3G06690 // AT5G07440 // AT5G17330 // AT5G38710 // AT1G36370 // AT5G25760 // AT1G76150 // AT5G27520 // AT1G10060 // AT4G19230 // AT3G22200 // AT4G39850 // AT5G55070 // AT5G46180 // AT5G17380 // AT1G22020 // AT1G21400 // AT5G43430 // AT3G12800 // AT3G58750 // AT3G48990 // AT3G10340 // AT3G06860 // AT2G02010 // AT2G02390
response to salt stress	GO:0009651	AT5G19330 // AT3G28600 // AT2G39760 // AT2G33380 // AT4G34710 // AT4G36020 // AT1G77180 // AT2G38340 // AT2G37760 // AT5G12030 // AT4G19810 // AT5G24770 // AT2G47770 // AT1G77120 // AT1G53540 // AT3G46230 // AT5G59720 // AT2G03760 // AT4G38630 // AT2G33700 // AT1G48605 // AT3G49810 // AT2G37770 // AT3G44550 // AT4G10250 // AT4G01370 // AT5G58670 // AT1G62660 // AT1G47510 // AT4G21670
response to carbohydrate	GO:0009743	AT1G19200 // AT1G77180 // AT1G77120 // AT2G26300 // AT3G04120 // AT5G20830 // AT4G38630 // AT4G22970 // AT3G47990 // AT3G26090 // AT1G61800 // AT3G48360 // AT5G08790 // AT1G27320 // AT1G16540 // AT3G11220 // AT5G47060 // AT5G49450 // AT5G61760 // AT5G24800 // AT1G67070 // AT1G21400 // AT4G02280 // AT3G05360 // AT1G16610 // AT2G36270 // AT2G19450 // AT4G24400
proteasome-mediated ubiquitin-dependent protein catabolic process	GO:0043161	AT4G09300 // AT4G15420 // AT5G05780 // AT1G77000 // AT4G34210 // AT4G22820 // AT4G34470 // AT1G53850 // AT1G77440 // AT4G19700 // AT2G47970 // AT5G62540 // AT3G09840 // AT4G38630 // AT4G02740 // AT5G04010 // AT2G29070 // AT1G12440 // AT5G38470 // AT1G61150 // AT1G70320 // AT5G64760 // AT4G24820 // AT1G27840 // AT1G51710 // AT3G11270 // AT5G57900 // AT5G09900 // AT3G20060 // AT1G20140
response to wounding	GO:0009611	AT4G16740 // AT1G51760 // AT4G34710 // AT2G34810 // AT4G16760 // AT5G24770 // AT5G05730 // AT1G74020 // AT3G44550 // AT1G01720 // AT4G01370 // AT4G21670 // AT3G11480 // AT2G47800 // AT1G43160 // AT1G76690 // AT1G30135 // AT5G63970 // AT1G61120 // AT3G48360 // AT1G19640 // AT5G08790 // AT1G67560 // AT5G67480 // AT1G33980 // AT4G21440 // AT3G53600 // AT3G29035 // AT5G46590 // AT3G25250
cellular response to starvation	GO:0009267	AT1G73730 // AT3G44320 // AT1G74020 // AT1G55920 // AT1G29290 // AT1G73010 // AT1G69480 // AT5G48850 // AT3G49620 // AT4G21980 // AT3G18290 // AT3G06420 // AT2G45170 // AT4G00550 // AT5G45900 // AT1G20630 // AT1G62300 // AT1G27320 // AT5G49450 // AT5G42870 // AT1G21400 // AT5G23630 // AT3G62420 // AT3G61710 // AT3G05630 // AT1G43700 // AT1G78000 // AT3G49580 // AT4G04620
regulation of immune response	GO:0050776	AT4G35580 // AT4G19040 // AT5G35580 // AT2G42260 // AT4G18360 // AT2G38240 // AT3G49110 // AT3G25070 // AT4G31300 // AT4G25230 // AT5G51450 // AT3G59280 // AT5G50440 // AT5G39610 // AT5G52810 // AT4G01895 // AT1G02450 // AT3G12620 // AT1G19250 // AT3G25882 // AT3G17980 // AT3G26830 // AT3G55970 // AT5G13320 // AT1G43700 // AT3G05360 // AT3G53160 // AT2G25620 // AT3G49120 // AT3G46510
regulation of response to external stimulus	GO:0032101	AT4G35580 // AT4G19040 // AT2G42260 // AT4G18360 // AT2G38240 // AT3G25070 // AT4G31300 // AT4G25230 // AT5G51450 // AT3G59280 // AT5G50440 // AT5G39610 // AT5G52810 // AT4G01895 // AT1G02450 // AT5G13080 // AT3G12620 // AT1G19250 // AT3G25882 // AT3G17980 // AT3G26830 // AT3G55970 // AT5G13320 // AT1G43700 // AT3G05360 // AT3G53160 // AT2G25620 // AT3G05710 // AT4G11260 // AT5G45250
response to water deprivation	GO:0009414	AT3G10550 // AT5G57050 // AT2G47520 // AT2G33380 // AT4G36020 // AT2G38340 // AT2G37760 // AT5G05410 // AT2G46140 // AT1G77120 // AT5G66400 // AT2G46680 // AT5G20830 // AT3G11410 // AT2G33700 // AT2G37770 // AT5G58670 // AT4G00430 // AT1G62660 // AT5G38710 // AT2G47800 // AT4G01420 // AT1G43160 // AT4G34890 // AT3G26090 // AT3G62770 // AT1G30270 // AT4G27410 // AT3G63060 // AT4G33950
metal ion transport	GO:0030001	AT4G00900 // AT2G23790 // AT3G12750 // AT5G09720 // AT1G07810 // ATMG00110 // AT4G36820 // AT1G30450 // AT5G46240 // AT5G27150 // AT3G06370 // AT1G07030 // AT1G55730 // AT1G79610 // AT1G70300 // AT1G30270 // AT5G01490 // AT1G25520 // AT5G48410 // AT5G17850 // AT5G64560 // AT5G09400 // AT5G17450 // AT5G11210 // AT3G19640 // AT5G59520 // AT3G63380 // AT1G15520 // AT1G31120 // AT2G25090
response to heat	GO:0009408	AT5G57050 // AT1G77000 // AT2G38340 // AT5G12030 // AT5G05410 // AT1G53540 // AT3G46230 // AT5G59720 // AT3G04120 // AT4G26080 // AT4G38630 // AT3G22840 // AT4G10250 // AT1G28210 // AT5G42980 // AT1G43160 // AT1G71960 // AT4G21320 // AT2G40340 // AT1G03190 // AT3G53110 // AT4G14690 // AT1G16540 // AT1G32330 // AT4G28140 // AT1G15520 // AT1G16030 // AT1G28520 // AT1G64520 // AT2G32120
response to fungus	GO:0009620	AT5G13010 // AT2G45220 // AT2G33380 // AT2G30770 // AT4G16760 // AT4G15760 // AT4G19700 // AT3G49110 // AT5G42740 // AT3G60820 // AT4G01370 // AT1G45145 // AT5G42980 // AT2G01340 // AT1G25540 // AT5G10520 // AT4G21980 // AT2G31260 // AT4G16260 // AT3G62770 // AT1G53320 // AT5G64810 // AT4G35230 // AT4G19230 // AT5G45900 // AT5G11510 // AT5G08790 // AT3G12140 // AT1G66700 // AT1G68110
defense response to bacterium	GO:0042742	AT1G70130 // AT2G45220 // AT2G30750 // AT2G30770 // AT4G18360 // AT2G34690 // AT4G19700 // AT3G49110 // AT3G51260 // AT4G28490 // AT4G33925 // AT5G65210 // AT5G60310 // AT3G25070 // AT4G23250 // AT5G63970 // AT4G31750 // AT5G64810 // AT1G77920 // AT4G33950 // AT4G35230 // AT4G39030 // AT2G39050 // AT5G53120 // AT1G27320 // AT1G16540 // AT3G11340 // AT1G66700 // AT5G37055 // AT5G46350
vesicle-mediated transport	GO:0016192	AT3G27530 // AT1G73430 // AT1G21170 // AT1G15130 // AT1G05360 // AT4G11740 // AT2G40060 // AT2G32670 // AT1G61290 // AT2G38410 // AT1G29330 // AT3G52850 // AT5G46860 // AT3G08530 // AT4G34450 // AT4G22970 // AT4G14950 // AT2G43160 // AT1G03900 // AT3G55600 // AT2G17790 // AT1G23900 // AT5G05987 // AT5G63880 // AT4G36630 // AT1G31730 // AT4G20110 // AT3G15980 // AT2G01600 // AT2G17380
monocarboxylic acid metabolic process	GO:0032787	AT1G78050 // AT2G33380 // AT2G43820 // AT4G14430 // AT5G65110 // AT4G16760 // AT3G06690 // AT3G04120 // AT3G44310 // AT5G42740 // AT4G37980 // AT5G50850 // AT1G16300 // AT1G76690 // AT5G07010 // AT1G80950 // AT5G25760 // AT5G27600 // AT2G18950 // AT1G76150 // AT2G22480 // AT5G27520 // AT4G33950 // AT4G39030 // AT4G19230 // AT4G26270 // AT3G22200 // AT4G39850 // AT1G19640 // AT5G56630
carbohydrate derivative metabolic process	GO:1901135	AT1G78050 // AT1G78800 // AT1G12640 // AT5G26667 // AT1G61280 // AT2G44530 // AT4G37430 // AT1G60440 // AT4G19810 // AT2G20420 // AT3G04120 // AT5G42740 // AT3G44320 // ATMG01170 // ATMG01190 // AT1G48605 // ATMG00640 // AT5G25820 // AT3G44550 // AT3G44560 // AT5G50850 // AT1G32380 // AT1G53770 // AT1G16300 // AT3G53340 // AT1G77810 // AT5G66450 // AT1G24320 // AT4G21470 // AT3G56490
transmembrane transport	GO:0055085	AT2G34360 // AT4G00900 // AT2G23790 // AT2G47000 // AT3G12750 // AT3G54110 // AT4G23710 // AT5G13490 // AT1G48900 // ATMG01360 // ATMG01170 // ATMG01190 // AT1G07810 // AT1G49960 // ATMG00110 // ATMG00570 // ATMG00580 // ATMG00640 // AT5G39040 // AT4G36820 // AT1G30450 // AT4G00430 // AT4G11150 // AT2G34660 // AT1G58360 // AT5G11770 // AT1G03900 // AT5G27150 // AT2G47800 // AT3G60970
protein modification by small protein conjugation or removal	GO:0070647	AT5G47430 // AT5G19330 // AT2G42160 // AT1G53490 // AT2G23140 // AT2G39760 // AT4G34210 // AT4G22820 // AT4G21510 // AT4G34470 // AT2G47700 // AT3G08690 // AT5G62540 // AT3G55380 // AT2G30110 // AT3G49810 // AT4G02740 // AT5G03240 // AT3G57870 // AT4G28370 // AT4G31670 // AT1G66050 // AT4G38600 // AT1G66660 // AT1G05880 // AT3G47990 // AT3G61390 // AT1G70320 // AT5G42970 // AT3G20630
regulation of biological quality	GO:0065008	AT1G55500 // AT3G07700 // AT4G36760 // AT1G51760 // AT2G23170 // AT4G00900 // AT1G22840 // AT4G14430 // AT4G22220 // AT2G23790 // AT5G65110 // AT4G16760 // AT2G47000 // AT4G27260 // AT3G06690 // AT5G05730 // AT3G44310 // AT3G24170 // AT2G03760 // AT3G09840 // AT3G02875 // AT1G07810 // AT3G27580 // AT1G31880 // AT4G36820 // AT1G30450 // AT2G17420 // AT2G19760 // AT1G16300 // AT1G08860
negative regulation of biological process	GO:0048519	AT3G07255 // AT1G55500 // AT1G79280 // AT5G19400 // AT5G19330 // AT1G79730 // AT1G02330 // AT4G35580 // AT4G37180 // AT4G19040 // AT5G35580 // AT5G13010 // AT5G27720 // AT2G30400 // AT5G57050 // AT5G58230 // AT2G34140 // AT2G42260 // AT1G77000 // AT2G23070 // AT2G38240 // AT4G19700 // AT2G47700 // AT1G71860 // AT4G26080 // AT3G11410 // AT3G09840 // AT3G49810 // AT5G40460 // AT1G01720
regulation of transcription, DNA-templated	GO:0006355	AT3G07255 // AT5G14000 // AT3G57230 // AT3G03200 // AT5G50570 // AT5G06839 // AT1G28470 // AT1G10585 // AT1G18950 // AT1G32870 // AT2G18000 // AT3G63070 // AT4G35580 // AT4G37180 // AT4G00450 // AT2G30400 // AT2G47520 // AT5G58230 // AT2G34140 // AT1G73730 // AT1G51950 // AT4G18890 // AT4G36160 // AT4G17500 // AT2G38250 // AT1G09530 // AT1G77180 // AT2G32460 // AT2G38340 // AT1G02230

### Sheet: C3_PtoAvrRpm1_IN
Table S7 (Associated to Figure 3b). GO term enrichment analysis of genes from clusters of Pto AvrRpm1-inoculated plants at the IN area with a MSV of 0.7 or above. Only those GO terms exhibiting an adj p value ≤ 0.05 after the Bonferroni Correction for multiple testing and a fold enrichment above 2 are shown.
GO term biological process		Genes
photosystem II repair	GO:0010206	AT3G27925 // AT4G02530 // AT2G30950 // AT2G47940 // AT1G50250 // AT1G75690 // AT1G55480 // AT1G03600 // AT5G39830 // AT4G18370 // AT1G54780 // AT1G05385
reductive pentose-phosphate cycle	GO:0019253	AT1G32060 // AT3G54050 // AT3G26650 // AT1G42970 // AT3G55800 // AT1G56190 // AT3G60750 // AT3G12780 // AT1G12900 // AT3G62410 // AT5G61410 // AT2G21170
photosystem II assembly	GO:0010207	AT4G19100 // AT4G35250 // AT5G02120 // AT5G66570 // AT1G79040 // AT3G60370 // AT1G73060 // AT4G35760 // AT1G16720 // AT5G35220 // AT1G64150 // AT1G55480 // AT1G34000 // AT1G03600 // AT3G50820 // AT2G20890 // AT3G46610 // AT1G02910 // AT4G10340 // AT5G24120 // AT1G05385
photosynthesis, light harvesting in photosystem I	GO:0009768	AT1G29930 // AT1G29920 // AT1G29910 // AT3G47470 // AT3G54890 // AT5G01530 // AT1G19150 // AT1G29920 // AT1G29910 // AT1G08380 // AT1G45474 // AT1G76570 // AT2G05070 // AT5G54270 // AT2G40100 // AT2G05100 // AT1G61520 // AT3G61470 // AT3G27690 // AT3G08940 // AT4G10340
pteridine-containing compound biosynthetic process	GO:0042559	AT3G10160 // AT5G41480 // AT5G05980 // AT2G16370 // AT5G57850 // AT5G13050 // AT2G28880 // AT3G55630 // AT5G62980 // AT5G51110 // AT3G11750 // AT3G07270 // AT4G30000
chloroplast fission	GO:0010020	AT1G63680 // AT3G29185 // AT2G36250 // AT1G75010 // AT3G19720 // AT1G20830 // AT3G19180 // AT1G69390 // AT5G21920 // AT5G51020 // AT5G42480 // AT5G53280 // AT3G52750 // AT2G21280 // AT2G16070
carotenoid biosynthetic process	GO:0016117	AT2G26670 // AT5G17230 // AT4G14210 // AT3G11945 // AT3G04870 // AT5G57030 // AT3G10230 // AT2G48120 // AT1G28100 // AT3G03710 // AT1G31800 // AT5G49650 // AT1G63970 // AT5G67030 // AT1G06820
chloroplast RNA processing	GO:0031425	AT2G04270 // AT5G13650 // AT5G27270 // AT3G52380 // AT2G48120 // AT4G16390 // AT3G03710 // AT5G42310 // AT2G41720 // AT1G06190 // AT5G08720 // AT3G63370 // AT1G30610 // AT3G46790 // AT2G15820
regulation of photosynthesis, light reaction	GO:0042548	AT1G67740 // AT2G45870 // AT2G30950 // AT5G66570 // AT4G30950 // AT1G68890 // AT2G30570 // AT1G32070 // AT4G33470 // AT3G15850 // AT5G08720 // AT5G42270 // AT5G01920 // AT3G61320 // AT1G68830 // AT3G11670 // AT1G55670 // AT3G50820
cellular modified amino acid biosynthetic process	GO:0042398	AT3G10160 // AT5G41480 // AT5G05980 // AT2G46110 // AT4G39800 // AT2G16370 // AT5G57850 // AT5G13050 // AT2G28880 // AT3G55630 // AT5G48840 // AT5G62980 // AT3G61530 // AT3G11750 // AT3G07270 // AT4G29890 // AT4G30000
plastid translation	GO:0032544	AT2G38140 // AT1G79850 // AT5G54600 // AT2G33800 // AT2G39140 // AT3G62910 // AT3G56910 // AT3G63140 // AT3G63190 // AT1G71720 // AT1G09340 // AT3G46610 // AT1G68590 // AT4G31850
thylakoid membrane organization	GO:0010027	AT2G31530 // AT5G12130 // AT4G14870 // AT2G30170 // AT2G34860 // AT1G65260 // AT2G30950 // AT2G07050 // AT1G56190 // AT1G35680 // AT5G22830 // AT2G18710 // AT3G47450 // AT4G20130 // AT3G24590 // AT2G04540 // AT5G18570 // AT2G28800 // AT4G13200 // AT4G31390 // AT3G62910 // AT5G24314 // AT5G35220 // AT3G10670 // AT3G12780 // AT1G32500 // AT3G26900 // AT3G61320 // AT2G01110 // AT2G20890
photosynthetic electron transport chain	GO:0009767	AT1G60950 // AT3G54050 // AT5G64040 // AT4G27800 // AT4G04640 // AT1G60600 // AT2G01918 // AT5G49740 // AT4G05180 // AT4G22890 // AT2G46820 // AT4G31390 // AT1G18730 // AT1G08380 // AT1G55370 // AT1G70760 // AT5G66190 // AT4G01050 // AT1G55670 // AT1G15980 // AT3G01440 // AT2G05620 // AT4G09650 // AT4G23890 // AT4G21280 // AT1G14150 // AT4G03280 // AT2G01590
chlorophyll biosynthetic process	GO:0015995	AT2G40490 // AT4G27430 // AT4G18480 // AT1G58290 // AT4G01690 // AT3G51820 // AT4G15560 // AT3G48730 // AT5G45930 // AT2G20180 // AT3G03710 // AT5G14220 // AT4G03205 // AT3G14110 // AT1G74470 // AT1G63970 // AT5G13630 // AT3G59400 // AT3G56940 // AT1G44446 // AT2G40400 // AT1G08520 // AT4G25080
response to high light intensity	GO:0009644	AT2G47450 // AT4G14890 // AT1G67740 // AT2G30950 // AT5G02120 // AT5G66570 // AT3G47470 // AT4G30950 // AT3G54890 // AT4G08920 // AT5G64940 // AT4G26555 // AT3G15850 // AT1G55480 // AT4G28610 // AT4G32770 // AT3G18780 // AT1G45474 // AT5G42270 // AT5G18100 // AT5G07690 // AT5G61230 // AT4G34190 // AT2G05070 // AT5G54270 // AT3G50820 // AT2G05100 // AT2G21970 // AT2G05620 // AT3G47860
serine family amino acid metabolic process	GO:0009069	AT1G48420 // AT5G28030 // AT5G14060 // AT1G79230 // AT1G11860 // AT2G26080 // AT4G19710 // AT1G18640 // AT2G35370 // AT3G62030 // AT2G43750 // AT3G57050 // AT1G16460 // AT4G11640 // AT2G13360 // AT2G17640 // AT4G35640 // AT1G08490 // AT4G33010 // AT1G32470 // AT1G23310 // AT3G19480 // AT3G04940 // AT3G02020 // AT1G31230 // AT1G72810 // AT5G28020 // AT4G37930
cellular aldehyde metabolic process	GO:0006081	AT1G32780 // AT2G43430 // AT3G10850 // AT2G38210 // AT2G38230 // AT2G26930 // AT2G02500 // AT3G66658 // AT4G15560 // AT5G53580 // AT5G01410 // AT2G41530 // AT4G34020 // AT1G67280 // AT5G06580 // AT4G34350 // AT1G63970 // AT5G42250 // AT5G49970 // AT1G22430 // AT2G21170 // AT5G62790
water-soluble vitamin biosynthetic process	GO:0042364	AT5G57590 // AT2G38210 // AT2G38230 // AT2G44050 // AT4G33670 // AT2G46110 // AT2G29630 // AT2G43360 // AT5G54770 // AT5G53580 // AT5G04620 // AT5G01410 // AT2G28880 // AT4G26850 // AT5G08340 // AT5G28840 // AT5G48840 // AT5G59750 // AT3G61530 // AT3G02870 // AT3G47390
microtubule-based movement	GO:0007018	AT1G18550 // AT2G21300 // AT2G28620 // AT2G22610 // AT2G47500 // AT3G44050 // AT3G51150 // AT4G38950 // AT5G66310 // AT5G06670 // AT5G27550 // AT5G23910 // AT4G27180 // AT4G21270 // AT5G47820 // AT4G14330 // AT5G27950 // AT1G21730 // AT3G16060 // AT3G50240 // AT5G65460 // AT1G12430 // AT5G10470 // AT3G45850 // AT3G49650 // AT2G21380
starch metabolic process	GO:0005982	AT1G11720 // AT3G01510 // AT5G03420 // AT2G39930 // AT4G17090 // AT2G36390 // AT3G55800 // AT5G48300 // AT4G18240 // AT3G55760 // AT5G04360 // AT4G24620 // AT1G03310 // AT2G40840 // AT5G24300 // AT5G17520 // AT1G27070 // AT5G64860 // AT3G16000 // AT5G03650 // AT1G43670 // AT3G01180 // AT1G32900 // AT1G10760 // AT5G51820
response to blue light	GO:0009637	AT5G02200 // AT1G08540 // AT3G45780 // AT2G18790 // AT5G58140 // AT5G47750 // AT4G08920 // AT2G30520 // AT1G10120 // AT3G59060 // AT1G18810 // AT4G00050 // AT4G31390 // AT2G43010 // AT4G18390 // AT1G53090 // AT1G26260 // AT1G42550 // AT1G51550 // AT1G66840 // AT1G75100 // AT5G38150 // AT5G49230 // AT5G64330 // AT2G36990 // AT3G28860 // AT3G52740 // AT3G44450 // AT1G14280 // AT2G21320
cellular response to light stimulus	GO:0071482	AT4G20940 // AT1G08540 // AT3G53920 // AT1G64860 // AT2G26670 // AT3G45780 // AT2G30170 // AT5G63310 // AT1G10470 // AT2G18790 // AT5G35840 // AT4G18130 // AT2G48120 // AT4G08920 // AT3G59060 // AT1G07180 // AT2G20180 // AT2G46970 // AT2G43010 // AT5G02810 // AT4G28610 // AT1G75100 // AT1G68010 // AT5G49230 // AT5G18100 // AT5G64330 // AT2G36990 // AT1G03600 // AT3G52740 // AT3G44450
regulation of cytoskeleton organization	GO:0051493	AT5G05970 // AT4G05520 // AT1G03780 // AT3G44050 // AT2G30910 // AT2G29890 // AT4G28950 // AT5G62880 // AT3G05520 // AT3G16640 // AT1G60430 // AT4G35020 // AT1G75840 // AT5G18410 // AT2G35110 // AT2G38440 // AT4G18600 // AT2G20190 // AT2G46225 // AT4G16340 // AT4G20260 // AT5G17410 // AT5G06680 // AT5G67270 // AT5G55230 // AT1G29170 // AT1G71790 // AT4G35950 // AT3G25500 // AT3G48040
tropism	GO:0009606	AT1G69935 // AT5G58960 // AT3G45780 // AT2G18790 // AT5G58140 // AT5G65683 // AT3G23050 // AT4G35020 // AT5G47750 // AT4G08920 // AT5G14090 // AT2G30520 // AT1G18810 // AT4G00050 // AT2G20180 // AT4G16340 // AT2G43010 // AT5G35220 // AT4G24670 // AT2G38120 // AT1G42540 // AT1G68130 // AT5G64770 // AT5G67270 // AT5G64330 // AT5G42680 // AT5G23100 // AT3G61050 // AT3G28860 // AT3G54220
circadian rhythm	GO:0007623	AT5G64170 // AT5G17300 // AT3G45780 // AT5G15850 // AT4G36240 // AT2G41310 // AT3G57040 // AT5G02120 // AT4G32890 // AT1G10470 // AT2G18790 // AT4G25100 // AT5G25830 // AT2G46830 // AT5G58140 // AT4G08920 // AT5G56860 // AT5G02840 // AT3G19720 // AT4G34680 // AT5G02810 // AT5G64940 // AT4G28610 // AT1G51550 // AT1G69690 // AT4G24470 // AT3G21890 // AT3G58850 // AT3G63140 // AT5G12050
monosaccharide metabolic process	GO:0005996	AT4G16130 // AT4G26530 // AT4G33670 // AT4G26520 // AT3G54050 // AT3G26650 // AT1G42970 // AT3G55800 // AT1G56190 // AT2G19860 // AT3G26720 // AT1G12780 // AT5G35790 // AT1G16340 // AT2G28100 // AT4G24620 // AT5G16710 // AT5G13980 // AT5G21100 // AT4G26850 // AT3G10700 // AT5G28840 // AT4G38970 // AT5G49650 // AT1G79500 // AT5G57655 // AT1G13440 // AT1G56600 // AT3G12780 // AT1G12900
response to red or far red light	GO:0009639	AT5G02200 // AT5G58960 // AT1G08540 // AT2G26670 // AT5G63310 // AT2G29090 // AT1G10470 // AT2G18790 // AT5G35840 // AT4G18130 // AT2G32950 // AT5G47370 // AT4G32980 // AT1G15550 // AT4G37580 // AT4G08920 // AT3G59060 // AT4G00050 // AT2G20180 // AT2G46970 // AT4G31390 // AT3G17040 // AT2G43010 // AT4G32280 // AT5G02810 // AT1G53090 // AT1G06040 // AT3G18780 // AT1G69530 // AT1G73870
sulfur compound biosynthetic process	GO:0044272	AT5G57590 // AT1G36180 // AT3G56040 // AT5G28030 // AT5G35360 // AT1G60810 // AT1G01090 // AT4G33030 // AT2G29630 // AT3G62030 // AT2G43750 // AT4G13770 // AT1G59900 // AT3G57050 // AT2G43360 // AT5G20980 // AT5G54770 // AT5G18930 // AT1G19920 // AT5G04620 // AT5G43850 // AT2G17265 // AT5G08415 // AT4G15415 // AT5G01220 // AT2G17640 // AT4G35640 // AT1G74090 // AT5G53850 // AT2G38040
cellular amino acid biosynthetic process	GO:0008652	AT2G02765 // AT5G10330 // AT5G28030 // AT4G02610 // AT4G14910 // AT5G14060 // AT4G19710 // AT2G36230 // AT1G18640 // AT5G10330 // AT3G48560 // AT3G22425 // AT3G62030 // AT2G43750 // AT3G57050 // AT2G39800 // AT3G58610 // AT5G20980 // AT4G11640 // AT5G35630 // AT2G22810 // AT2G13360 // AT4G39120 // AT5G43850 // AT5G57850 // AT2G17265 // AT1G29410 // AT2G28880 // AT2G17640 // AT4G35640
monocarboxylic acid metabolic process	GO:0032787	AT5G57590 // AT1G07380 // AT4G00520 // AT4G16800 // AT5G35360 // AT2G43710 // AT2G47240 // AT1G01090 // AT2G43430 // AT3G10850 // AT3G10520 // AT2G26640 // AT4G26530 // AT2G23590 // AT2G23600 // AT2G23610 // AT2G45970 // AT2G26930 // AT2G29090 // AT2G46110 // AT5G20410 // AT2G18790 // AT4G26520 // AT1G54580 // AT5G04230 // AT4G30950 // AT2G29980 // AT1G62640 // AT1G56190 // AT1G59900
embryo development ending in seed dormancy	GO:0009793	AT3G16290 // AT1G70070 // AT5G10330 // AT1G55540 // AT2G04842 // AT2G31530 // AT2G25660 // AT3G04340 // AT4G04040 // AT4G24900 // AT5G18700 // AT5G41480 // AT5G16715 // AT2G34710 // AT2G45270 // AT1G05190 // AT2G30920 // AT1G79230 // AT4G34620 // AT2G38280 // AT1G60160 // AT2G26060 // AT1G18640 // AT1G10470 // AT3G48750 // AT3G16640 // AT4G36810 // AT4G39800 // AT1G35680 // AT5G66055
phyllome development	GO:0048827	AT2G37860 // AT1G29440 // AT2G34010 // AT4G02260 // AT5G55390 // AT2G34710 // AT4G39400 // AT2G19520 // AT1G01510 // AT4G17300 // AT4G34060 // AT5G65700 // AT4G36260 // AT1G60160 // AT2G37630 // AT2G22840 // AT2G24060 // AT2G31070 // AT2G46870 // AT2G39730 // AT4G20360 // AT2G03710 // AT1G15690 // AT3G61650 // AT5G05620 // AT1G45050 // AT5G04810 // AT2G23950 // AT1G14720 // AT2G48120
response to cold	GO:0009409	AT1G29390 // AT5G13650 // AT1G05140 // AT4G17090 // AT1G03680 // AT2G26640 // AT2G45660 // AT1G01860 // AT4G39730 // AT2G22840 // AT2G46810 // AT2G46090 // AT1G67090 // AT2G39730 // AT2G18790 // AT3G48750 // AT1G32060 // AT3G54050 // AT3G26650 // AT1G42970 // AT3G01500 // AT3G47470 // AT5G12250 // AT4G31990 // AT2G46830 // AT2G33800 // AT4G25490 // AT3G54890 // AT4G39260 // AT4G24770
homeostatic process	GO:0042592	AT1G07380 // AT3G04340 // AT4G16155 // AT5G28030 // AT2G41560 // AT2G41680 // AT4G39400 // AT1G05160 // AT2G26710 // AT1G67740 // AT4G31200 // AT4G36260 // AT2G39450 // AT2G18790 // AT3G16640 // AT1G20340 // AT3G54660 // AT5G15230 // AT1G01580 // AT2G19860 // AT5G22830 // AT2G23950 // AT5G59030 // AT3G26520 // AT5G05690 // AT4G08920 // AT3G05030 // AT5G56860 // AT4G14240 // AT4G33000
organophosphate metabolic process	GO:0019637	AT4G02120 // AT4G25970 // AT1G36180 // AT1G24793 // AT1G25290 // AT3G01310 // AT4G04040 // AT4G02260 // AT4G00520 // AT4G17360 // AT5G48545 // AT5G55810 // AT4G22930 // AT5G35360 // AT1G60810 // AT1G01090 // AT5G63310 // AT4G26530 // AT4G26510 // AT2G38210 // AT2G38230 // AT2G38280 // AT2G43900 // AT2G26930 // AT2G26870 // AT2G29630 // AT4G26520 // AT3G54050 // AT4G36810 // AT4G39800
tissue development	GO:0009888	AT4G14750 // AT4G21060 // AT2G30424 // AT1G17040 // AT1G34110 // AT4G26540 // AT1G64690 // AT2G04865 // AT3G06010 // AT4G14770 // AT4G27760 // AT4G24900 // AT5G05980 // AT1G22740 // AT2G34710 // AT2G45190 // AT2G19520 // AT2G33860 // AT1G01510 // AT2G26670 // AT5G65700 // AT4G17880 // AT2G45660 // AT1G65380 // AT4G24540 // AT2G18790 // AT3G48750 // AT2G03710 // AT3G16640 // AT3G61650
regulation of developmental process	GO:0050793	AT5G45830 // AT5G49020 // AT2G30424 // AT1G74720 // AT1G34110 // AT4G26540 // AT2G30432 // AT1G63680 // AT1G69935 // AT4G27760 // AT5G55390 // AT5G08390 // AT2G45190 // AT4G39400 // AT2G19520 // AT1G01510 // AT2G26670 // AT5G65700 // AT5G15850 // AT2G45660 // AT2G23460 // AT1G65380 // AT2G22840 // AT2G31070 // AT4G28950 // AT5G62880 // AT4G24540 // AT2G46870 // AT2G18790 // AT3G01500
carbohydrate derivative metabolic process	GO:1901135	AT4G02120 // AT4G19985 // AT4G21060 // AT1G02145 // AT1G21480 // AT1G36180 // AT1G11720 // AT1G24793 // AT1G25290 // AT3G56040 // AT4G04040 // AT4G02260 // AT4G00520 // AT4G17360 // AT5G48545 // AT5G19670 // AT2G39930 // AT4G22930 // AT5G35360 // AT1G60810 // AT2G36390 // AT1G01090 // AT4G33030 // AT4G18270 // AT5G63310 // AT4G26530 // AT4G26510 // AT2G38280 // AT2G22840 // AT2G26930
anatomical structure morphogenesis	GO:0009653	AT4G14750 // AT4G21060 // AT1G17040 // AT1G31420 // AT1G34110 // AT2G35620 // AT4G26540 // AT5G65710 // AT1G50890 // AT1G64690 // AT2G28620 // AT2G34680 // AT3G06010 // AT5G18700 // AT5G05980 // AT5G55810 // AT2G34710 // AT2G45190 // AT4G39400 // AT2G19520 // AT2G40610 // AT1G01510 // AT2G03090 // AT1G65380 // AT2G37630 // AT2G31070 // AT3G16640 // AT3G61650 // AT5G05620 // AT1G45050
negative regulation of biological process	GO:0048519	AT1G72275 // AT5G18230 // AT5G02200 // AT2G32415 // AT2G30424 // AT1G70070 // AT1G69935 // AT1G76630 // AT1G51940 // AT2G34010 // AT2G26070 // AT3G14980 // AT3G46960 // AT4G00380 // AT4G37460 // AT5G04290 // AT5G25480 // AT5G55390 // AT2G41560 // AT4G39400 // AT2G19520 // AT2G47400 // AT3G18524 // AT3G45780 // AT1G67740 // AT4G36260 // AT2G30950 // AT2G37630 // AT2G29890 // AT4G27230
response to endogenous stimulus	GO:0009719	AT2G21210 // AT5G45830 // AT1G34110 // AT4G20940 // AT1G01740 // AT1G51940 // AT2G34680 // AT2G26070 // AT4G14605 // AT5G41790 // AT5G17300 // AT4G39400 // AT4G16830 // AT2G33860 // AT3G10520 // AT2G26710 // AT5G65700 // AT4G17880 // AT2G45660 // AT5G63310 // AT2G41310 // AT3G57040 // AT2G23460 // AT2G44050 // AT2G22840 // AT2G24010 // AT4G24540 // AT1G10470 // AT2G39730 // AT5G13930
phosphate-containing compound metabolic process	GO:0006796	AT5G14210 // AT2G20495 // AT4G02120 // AT4G25970 // AT1G12460 // AT1G31420 // AT1G34110 // AT1G63430 // AT2G02780 // AT2G16250 // AT2G24230 // AT2G35620 // AT4G20940 // AT4G26540 // AT4G31250 // AT5G48740 // AT5G59650 // AT5G65710 // AT1G66980 // AT1G01740 // AT1G67840 // AT1G36180 // AT1G24793 // AT1G51940 // AT1G25290 // AT2G37840 // AT3G01510 // AT3G57770 // AT3G17850 // AT3G01310
response to organic substance	GO:0010033	AT2G21210 // AT5G45830 // AT1G32780 // AT1G02145 // AT1G34110 // AT4G20940 // AT5G45610 // AT1G01740 // AT1G51940 // AT2G40130 // AT2G34680 // AT2G26070 // AT4G04040 // AT4G14605 // AT4G39795 // AT5G41790 // AT5G17300 // AT1G10920 // AT4G39400 // AT2G47400 // AT4G16830 // AT2G33860 // AT2G43430 // AT3G10520 // AT2G26710 // AT5G65700 // AT4G17880 // AT4G03510 // AT2G45660 // AT5G63310
regulation of transcription, DNA-templated	GO:0006355	AT1G72275 // AT2G25420 // AT4G13670 // AT5G64170 // AT5G02200 // AT2G30424 // AT1G17040 // AT1G33060 // AT2G30432 // AT1G26370 // AT2G34010 // AT2G42380 // AT3G04450 // AT3G06010 // AT4G14770 // AT4G37460 // AT4G20310 // AT5G04290 // AT5G35210 // AT5G55390 // AT5G17300 // AT1G70000 // AT2G19520 // AT2G33500 // AT4G14540 // AT2G33860 // AT3G53920 // AT1G64860 // AT4G17880 // AT2G45050
