## Supplementary material for "Robust transcriptional indicators of plant immune cell death revealed by spatio-temporal transcriptome analyses": Table S8_GOsClusters_OUT_PtoAvrRpm1.xlsx

### Sheet: C1_PtoAvrRpm1_OUT
Table S8 (Associated to Figure 4b). GO term enrichment analysis of genes from clusters of Pto AvrRpm1-inoculated plants at the OUT area with a MSV of 0.7 or above. Only those GO terms exhibiting an adj p value ≤ 0.05 after Bonferroni Correction for multiple testing and a fold enrichment above 2 are shown.
GO term biological process		Genes
chorismate biosynthetic process	GO:0009423	AT2G45300 // AT4G39980 // AT1G48850 // AT5G66120 // AT3G06350
toxin catabolic process	GO:0009407	AT1G02930 // AT2G30870 // AT1G69930 // AT1G27130 // AT1G17170 // AT1G17180 // AT2G29420 // AT2G29440 // AT2G29460 // AT2G29470 // AT2G29480 // AT2G29490
response to chitin	GO:0010200	AT2G35000 // AT5G59820 // AT5G25910 // AT3G53600 // AT3G15356 // AT3G16530 // AT3G46080
aromatic amino acid family biosynthetic process	GO:0009073	AT2G45300 // AT5G54810 // AT4G27070 // AT4G39980 // AT5G05730 // AT2G04400 // AT1G48850 // AT1G25220 // AT5G66120 // AT5G34930 // AT2G22250
glutathione metabolic process	GO:0006749	AT1G02930 // AT2G30870 // AT5G27380 // AT5G02780 // AT1G69930 // AT1G27130 // AT4G29210 // AT1G17170 // AT1G17180 // AT2G29420 // AT2G29440 // AT2G29460 // AT2G29470 // AT2G29480 // AT2G29490
indole-containing compound biosynthetic process	GO:0042435	AT4G27260 // AT5G54810 // AT4G27070 // AT5G05730 // AT2G04400 // AT1G25220 // AT3G26830 // AT1G76790 // AT4G35160
response to jasmonic acid	GO:0009753	AT4G16740 // AT2G34070 // AT4G34710 // AT5G27380 // AT1G47510 // AT1G43160 // AT3G23240 // AT1G61120 // AT1G19640 // AT5G08790 // AT5G56750 // AT5G67480 // AT3G44860 // AT1G17750 // AT3G15500 // AT3G53600 // AT3G15356 // AT3G27810 // AT1G19180 // AT5G13330 // AT3G51450 // AT3G51440 // AT3G09940 // AT4G20860 // AT4G28910 // AT2G39030
response to wounding	GO:0009611	AT4G16740 // AT1G51760 // AT4G34710 // AT4G16760 // AT4G39980 // AT5G05730 // AT2G37040 // AT3G44550 // AT1G01720 // AT5G59820 // AT3G11480 // AT1G43160 // AT2G20340 // AT1G61120 // AT3G61190 // AT1G19640 // AT5G08790 // AT5G67480 // AT3G44860 // AT1G17750 // AT4G21440 // AT3G53600 // AT3G15356 // AT1G19180 // AT5G46590 // AT3G25250 // AT5G60300 // AT3G14050 // AT5G07310 // AT3G51450
response to salicylic acid	GO:0009751	AT2G03760 // AT1G43160 // AT1G79680 // AT3G61190 // AT4G39030 // AT5G08790 // AT5G56750 // AT5G67480 // AT3G44860 // AT5G65600 // AT5G13330 // AT5G13320 // AT3G51450 // AT3G51440 // AT2G29420
regulation of response to external stimulus	GO:0032101	AT2G39660 // AT2G38240 // AT4G25230 // AT3G59280 // AT5G39610 // AT4G01895 // AT5G13080 // AT5G65600 // AT3G26830 // AT3G55970 // AT5G13320 // AT3G05360 // AT3G53160 // AT2G25620 // AT1G51780 // AT2G29460
response to abscisic acid	GO:0009737	AT5G57050 // AT4G34710 // AT4G17615 // AT2G47770 // AT2G46270 // AT2G46680 // AT4G26080 // AT3G11410 // AT2G26980 // AT1G47510 // AT3G28210 // AT1G43160 // AT4G15230 // AT1G65690 // AT4G21410 // AT4G27410 // AT3G63060 // AT5G26340 // AT3G29575 // AT1G66600 // AT5G59220 // AT5G52050 // AT5G39610 // AT5G46350 // AT1G69260 // AT3G14050 // AT3G26830 // AT5G13330 // AT4G05100 // AT3G02140
response to water deprivation	GO:0009414	AT5G57050 // AT4G17615 // AT2G46140 // AT2G37040 // AT1G02930 // AT2G30870 // AT2G46680 // AT3G11410 // AT2G37770 // AT4G00430 // AT1G43160 // AT4G27410 // AT3G63060 // AT3G10500 // AT5G26340 // AT1G52690 // AT1G52890 // AT5G06760 // AT5G59220 // AT3G15500 // AT3G53600 // AT3G14440 // AT3G26830 // AT5G13330 // AT2G38760 // AT3G09940 // AT1G54100
regulation of defense response	GO:0031347	AT2G39660 // AT2G38240 // AT1G08860 // AT4G25230 // AT3G59280 // AT3G61190 // AT4G39030 // AT5G39610 // AT4G01895 // AT1G19180 // AT5G65600 // AT3G26830 // AT3G55970 // AT5G13320 // AT3G05360 // AT3G53160 // AT2G25620 // AT1G51780 // AT2G29460
defense response to fungus	GO:0050832	AT1G19670 // AT2G39660 // AT2G35000 // AT3G49110 // AT5G25910 // AT3G59660 // AT4G19230 // AT4G33430 // AT1G61560 // AT5G61890 // AT5G46350 // AT1G27130 // AT3G15356 // AT3G25180 // AT3G26830 // AT3G05360 // AT4G20830 // AT1G64700
cellular response to lipid	GO:0071396	AT2G34070 // AT4G17615 // AT2G46680 // AT3G11410 // AT1G05010 // AT2G26980 // AT4G15230 // AT3G23240 // AT3G63060 // AT4G33430 // AT1G19640 // AT1G66600 // AT1G68360 // AT3G15500 // AT3G15356 // AT3G27810 // AT1G19180 // AT1G69260 // AT3G63010 // AT4G28910 // AT4G36830 // AT1G05100
regulation of signal transduction	GO:0009966	AT5G57050 // AT4G37260 // AT2G38240 // AT2G47000 // AT4G26080 // AT3G11410 // AT1G01720 // AT5G10720 // AT3G46110 // AT5G59220 // AT3G53600 // AT3G22160 // AT1G19180 // AT1G07430 // AT5G46590 // AT5G60300 // AT3G55970 // AT3G63010 // AT3G02140 // AT1G10560 // AT1G05100
cellular response to oxygen-containing compound	GO:1901701	AT2G34070 // AT4G17615 // AT2G46680 // AT3G11410 // AT1G05010 // AT2G26980 // AT5G10720 // AT4G15230 // AT3G23240 // AT5G24760 // AT3G63060 // AT4G33430 // AT1G19640 // AT1G16540 // AT1G66600 // AT1G68360 // AT5G46350 // AT3G15500 // AT3G53600 // AT3G15356 // AT3G27810 // AT1G19180 // AT1G69260 // AT5G65600 // AT5G60300 // AT3G45060 // AT3G63010 // AT5G13320 // AT4G28910 // AT4G36830
response to bacterium	GO:0009617	AT1G70130 // AT1G19670 // AT2G39660 // AT3G49110 // AT4G39980 // AT5G05730 // AT3G28930 // AT4G37990 // AT5G10720 // AT1G25220 // AT4G31750 // AT1G79680 // AT3G59280 // AT1G61120 // AT4G39030 // AT2G39050 // AT4G33430 // AT1G16540 // AT5G22540 // AT5G46350 // AT1G17750 // AT3G15352 // AT1G19180 // AT3G25180 // AT5G65600 // AT5G60300 // AT3G26830 // AT5G13320 // AT3G05360
response to salt stress	GO:0009651	AT3G28600 // AT4G34710 // AT4G17615 // AT2G47770 // AT2G03760 // AT2G37770 // AT3G44550 // AT5G59820 // AT1G47510 // AT5G27150 // AT1G43160 // AT3G63060 // AT5G26340 // AT1G16540 // AT1G66280 // AT5G67480 // AT5G39610 // AT5G22270 // AT3G14070 // AT3G14440 // AT5G13330 // AT3G60120 // AT3G48850 // AT3G05360 // AT3G02140 // AT2G38760 // AT1G54100
response to oxidative stress	GO:0006979	AT1G09970 // AT4G34710 // AT4G21840 // AT5G54810 // AT3G49110 // AT2G37040 // AT1G02930 // AT1G09940 // AT5G16970 // AT5G10720 // AT5G59820 // AT4G21850 // AT4G21830 // AT1G61120 // AT3G57520 // AT1G52760 // AT5G67480 // AT5G39610 // AT5G46350 // AT1G77370 // AT1G14870 // AT3G25250 // AT4G04800 // AT1G52200 // AT4G20830 // AT4G33420

### Sheet: C2_PtoAvrRpm1_OUT
Table S8 (Associated to Figure 4b). GO term enrichment analysis of genes from clusters of Pto AvrRpm1-inoculated plants at the OUT area with a MSV of 0.7 or above. Only those GO terms exhibiting an adj p value ≤ 0.05 after Bonferroni Correction for multiple testing and a fold enrichment above 2 are shown.
GO term biological process		Genes
regulation of jasmonic acid mediated signaling pathway	GO:2000022	AT3G22275 // AT2G34600 // AT1G70700 // AT1G72450 // AT1G74950
response to jasmonic acid	GO:0009753	AT3G22275 // AT5G56980 // AT2G34600 // AT1G20510 // AT1G44350 // AT5G53060 // AT1G70700 // AT4G02570 // AT1G72450 // AT1G17420 // AT1G74950
response to wounding	GO:0009611	AT3G22275 // AT5G56980 // AT2G34600 // AT1G20510 // AT1G70700 // AT1G72450 // AT2G06050 // AT1G17420 // AT1G71697 // AT1G01140 // AT1G74950 // AT4G08170 // AT4G10390

### Sheet: C3_PtoAvrRpm1_OUT
Table S8 (Associated to Figure 4b). GO term enrichment analysis of genes from clusters of Pto AvrRpm1-inoculated plants at the OUT area with a MSV of 0.7 or above. Only those GO terms exhibiting an adj p value ≤ 0.05 after Bonferroni Correction for multiple testing and a fold enrichment above 2 are shown.
GO term biological process		Genes
protein import into chloroplast stroma	GO:0045037	AT3G16290 // AT3G04340 // AT4G23940 // AT5G01590 // AT1G04940 // AT2G20890
photosystem II assembly	GO:0010207	AT4G19100 // AT3G60370 // AT5G35220 // AT2G20890
thylakoid membrane organization	GO:0010027	AT1G56190 // AT3G47450 // AT3G62910 // AT5G35220 // AT3G12780 // AT2G20890
tRNA aminoacylation for protein translation	GO:0006418	AT5G16715 // AT5G49030 // AT5G22800 // AT5G52520 // AT3G13490 // AT3G02660
chloroplast organization	GO:0009658	AT3G04340 // AT4G23940 // AT2G24060 // AT2G31040 // AT2G48120 // AT3G44160 // AT3G62910 // AT5G35220 // AT1G32080 // AT3G52750
embryo development ending in seed dormancy	GO:0009793	AT3G16290 // AT3G04340 // AT5G16715 // AT4G23940 // AT3G18110 // AT3G44160 // AT1G33265 // AT1G11130 // AT5G22800 // AT5G50280 // AT5G13690 // AT3G02660 // AT4G29060

### Sheet: C4_PtoAvrRpm1_OUT
Table S8 (Associated to Figure 4b). GO term enrichment analysis of genes from clusters of Pto AvrRpm1-inoculated plants at the OUT area with a MSV of 0.7 or above. Only those GO terms exhibiting an adj p value ≤ 0.05 after Bonferroni Correction for multiple testing and a fold enrichment above 2 are shown.
GO term biological process		Genes

### Sheet: C5_PtoAvrRpm1_OUT
Table S8 (Associated to Figure 4b). GO term enrichment analysis of genes from clusters of Pto AvrRpm1-inoculated plants at the OUT area with a MSV of 0.7 or above. Only those GO terms exhibiting an adj p value ≤ 0.05 after Bonferroni Correction for multiple testing and a fold enrichment above 2 are shown.
GO term biological process		Genes
