## Supplementary material for "Robust transcriptional indicators of plant immune cell death revealed by spatio-temporal transcriptome analyses": Table S10_GOsCluster_IN_Mock.xlsx

### Sheet: C1.1_Mock_IN
Table S10 (Associated to Figure S5). GO term enrichment analysis of genes from clusters of mock-inoculated plants at the IN area with a MSV of 0.7 or above. Only those GO terms exhibiting an adj p value ≤ 0.05 after the Bonferroni Correction for multiple testing and a fold enrichment above 2 are shown.
GO term biological process		Genes
protein refolding	GO:0042026	AT5G56500 // AT5G42020 // AT2G28000 // AT3G13470 // AT3G17830 // AT5G18820
innate immune response	GO:0045087	AT2G43850 // AT1G61490 // AT4G26090 // AT1G08450 // AT1G12220 // AT1G64790 // AT4G12470 // AT3G20600 // AT1G61390 // AT1G61430 // AT5G36890 // AT5G43470 // AT1G61460
RNA modification	GO:0009451	AT1G03510 // AT2G22410 // AT3G28660 // AT3G02330 // AT3G13770 // AT1G15480 // AT1G06140 // AT2G44880 // AT5G09950 // AT1G73530 // AT4G39530 // AT3G28640 // AT1G05750 // AT3G03580 // AT4G27340 // AT3G23330 // AT1G30545 // AT1G68930 // AT2G04860 // AT1G25360 // AT3G49142 // AT2G30320
defense response to bacterium	GO:0042742	AT4G12010 // AT3G56710 // AT3G08870 // AT4G26090 // AT1G08450 // AT1G12220 // AT1G64790 // AT4G14400 // AT4G12470 // AT5G46050 // AT3G20600 // AT4G23310 // AT1G80600 // AT5G36890 // AT4G22305 // AT2G47130 // AT4G23130

### Sheet: C1.2_Mock_IN
Table S10 (Associated to Figure S5). GO term enrichment analysis of genes from clusters of mock-inoculated plants at the IN area with a MSV of 0.7 or above. Only those GO terms exhibiting an adj p value ≤ 0.05 after the Bonferroni Correction for multiple testing and a fold enrichment above 2 are shown.
GO term biological process		Genes
defense response by callose deposition in cell wall	GO:0052544	AT5G57220 // AT1G59870 // AT2G44490 // AT5G46330 // AT4G03550 // AT4G31500 // AT5G44070 // AT4G39950 // AT2G22330 // AT1G66340
indole-containing compound catabolic process	GO:0042436	AT3G55840 // AT1G59870 // AT2G44490 // AT5G44070 // AT1G80360 // AT4G39950 // AT2G22330 // AT4G34180
response to chitin	GO:0010200	AT2G35000 // AT1G27730 // AT3G15356 // AT3G21630 // AT2G23770 // AT3G55980 // AT2G33580 // AT1G59870 // AT2G40140 // AT5G25910 // AT1G07520 // AT3G45640 // AT5G18610 // AT1G51800 // AT5G59820 // AT2G37430
pattern recognition receptor signaling pathway	GO:0002221	AT3G09830 // AT3G21630 // AT5G66850 // AT1G59870 // AT1G61380 // AT5G03320 // AT5G13160 // AT2G39660 // AT1G11960 // AT5G01540
response to molecule of bacterial origin	GO:0002237	AT1G80460 // AT3G21630 // AT3G50930 // AT2G23770 // AT5G24590 // AT1G59870 // AT3G55150 // AT5G18520 // AT1G61380 // AT4G31800 // AT1G07000 // AT1G80840 // AT2G39660 // AT1G51800 // AT1G66340
cellular response to organonitrogen compound	GO:0071417	AT3G15356 // AT2G29120 // AT3G21630 // AT2G23770 // AT2G29110 // AT2G33580 // AT1G59870 // AT1G64280 // AT2G22300 // AT3G04110 // AT5G18610 // AT2G29100
cellular response to hypoxia	GO:0071456	AT1G76650 // AT5G47910 // AT1G27730 // AT4G17230 // AT5G27420 // AT1G59860 // AT1G30720 // AT1G61340 // AT5G57220 // AT1G30040 // AT1G68840 // AT4G23570 // AT5G03380 // AT5G24590 // AT1G35140 // AT2G41010 // AT4G19520 // AT2G01150 // AT5G57560 // AT5G04340 // AT4G30280 // AT1G68670 // AT3G55980 // AT5G25250 // AT1G18300 // AT4G27280 // AT2G26150 // AT4G30370 // AT4G20860 // AT2G40140
organelle localization by membrane tethering	GO:0140056	AT5G08080 // AT1G12360 // AT2G45140 // AT1G51270 // AT1G28490 // AT1G08820 // AT3G11820 // AT5G16830 // AT3G60600 // AT1G16240 // AT4G02195 // AT3G09740 // AT5G05760 // AT3G52400 // AT5G54110
plant-type hypersensitive response	GO:0009626	AT3G50930 // AT1G14780 // AT1G29690 // AT3G07040 // AT1G59870 // AT1G28380 // AT3G21220 // AT5G20480 // AT2G26560 // AT3G54420 // AT5G44870 // AT4G12720 // AT1G29340
late endosome to vacuole transport	GO:0045324	AT5G09260 // AT1G17730 // AT3G18820 // AT4G21560 // AT2G06530 // AT3G10640 // AT5G01760 // AT2G26890 // AT5G16830 // AT1G06210 // AT3G19770 // AT1G21380 // AT1G73030
defense response to oomycetes	GO:0002229	AT3G23550 // AT3G59700 // AT2G32800 // AT5G01550 // AT5G01560 // AT1G15530 // AT4G33430 // AT3G53810 // AT1G59870 // AT4G02410 // AT5G24400 // AT2G37710 // AT5G56580 // AT4G39950 // AT4G28350 // AT1G51800 // AT2G22330 // AT5G01540 // AT5G60270 // AT1G56510
regulation of defense response to bacterium	GO:1900424	AT3G59700 // AT5G14930 // AT1G14370 // AT5G66850 // AT5G66210 // AT3G55150 // AT3G28450 // AT5G62570 // AT1G07000 // AT2G39660 // AT5G18610 // AT1G51800 // AT5G39670
response to wounding	GO:0009611	AT3G53260 // AT1G76650 // AT5G56980 // AT5G47910 // AT1G27730 // AT3G15356 // AT2G32800 // AT1G17420 // AT1G61340 // AT1G21110 // AT1G01140 // AT2G37040 // AT1G21120 // AT1G78080 // AT1G74950 // AT1G72450 // AT5G13220 // AT5G12140 // AT1G19180 // AT3G25230 // AT1G01470 // AT3G14050 // AT1G65390 // AT2G02860 // AT1G70700 // AT1G51680 // AT2G06050 // AT3G13790 // AT4G08170 // AT1G17750
cellular response to heat	GO:0034605	AT5G07100 // AT5G62390 // AT5G52640 // AT5G61780 // AT5G12140 // AT5G48570 // AT3G08970 // AT5G56030 // AT3G25230 // AT2G38470 // AT2G26150 // AT3G19130 // AT2G30250 // AT5G56010 // AT5G07350 // AT5G45710
organelle membrane fusion	GO:0090174	AT5G08080 // AT1G77890 // AT3G13870 // AT1G28490 // AT3G11820 // AT5G16830 // AT1G11890 // AT1G16240 // AT1G15880 // AT4G02195 // AT3G09740 // AT5G05760 // AT3G52400
protein autophosphorylation	GO:0046777	AT1G74740 // AT2G39360 // AT5G03730 // AT3G59700 // AT3G21630 // AT5G04870 // AT1G53430 // AT3G51550 // AT1G09970 // AT5G66850 // AT4G00720 // AT4G35310 // AT5G66210 // AT1G11050 // AT2G01450 // AT2G11520 // AT1G07650 // AT3G49370 // AT1G76040 // AT3G57530 // AT4G04700 // AT5G24430 // AT2G46070 // AT4G32300 // AT2G17520 // AT1G61380 // AT2G17290 // AT4G09570 // AT1G09020 // AT4G24740
negative regulation of defense response	GO:0031348	AT3G59700 // AT1G28280 // AT5G66210 // AT5G48380 // AT1G59870 // AT3G61190 // AT3G21650 // AT1G64280 // AT5G13190 // AT3G11820 // AT5G60410 // AT3G28450 // AT5G62570 // AT3G55560 // AT1G51800 // AT3G52400 // AT5G39670
aromatic amino acid family metabolic process	GO:0009072	AT3G53260 // AT5G54810 // AT1G25220 // AT2G37040 // AT5G66120 // AT1G48850 // AT3G55840 // AT5G22630 // AT2G22250 // AT3G44720 // AT1G08250 // AT2G45300 // AT4G31500 // AT1G80360 // AT4G39950 // AT2G22330 // AT4G34180
defense response to bacterium	GO:0042742	AT5G58430 // AT3G05200 // AT5G42000 // AT4G23810 // AT3G57730 // AT5G56980 // AT1G33520 // AT1G80460 // AT3G59700 // AT3G09830 // AT2G32800 // AT3G43300 // AT5G27420 // AT5G14930 // AT5G01550 // AT3G21630 // AT5G02500 // AT5G01560 // AT2G19190 // AT5G57220 // AT2G27080 // AT1G15530 // AT4G23260 // AT4G11470 // AT5G20010 // AT2G39770 // AT1G19180 // AT5G28040 // AT4G33430 // AT3G53810
vesicle organization	GO:0016050	AT5G08080 // AT4G40080 // AT5G09260 // AT5G47480 // AT4G17890 // AT2G06530 // AT3G10640 // AT1G77890 // AT1G28490 // AT2G26890 // AT3G11820 // AT2G25430 // AT5G16830 // AT4G32285 // AT1G11890 // AT1G16240 // AT1G15880 // AT4G02195 // AT3G09740 // AT3G01340 // AT5G05760 // AT3G52400 // AT1G05020
regulation of innate immune response	GO:0045088	AT1G33520 // AT3G21630 // AT5G66850 // AT1G59870 // AT3G21650 // AT5G13190 // AT3G11820 // AT3G18690 // AT4G03550 // AT3G55560 // AT5G20480 // AT5G45060 // AT4G12720 // AT3G15210 // AT5G18610 // AT1G11960 // AT3G52400 // AT2G43790
endomembrane system organization	GO:0010256	AT3G10730 // AT5G09260 // AT5G47480 // AT5G11980 // AT2G45140 // AT2G06530 // AT1G09330 // AT1G51270 // AT5G51430 // AT3G13870 // AT2G26890 // AT3G21520 // AT1G08820 // AT3G60600 // AT1G11890 // AT2G24330 // AT4G02030 // AT5G04990 // AT4G24840 // AT4G15410 // AT4G02195 // AT3G10650 // AT3G61570 // AT5G54110
peptidyl-serine phosphorylation	GO:0018105	AT1G74740 // AT5G44100 // AT5G04870 // AT4G35310 // AT5G66210 // AT3G49370 // AT5G57015 // AT1G76040 // AT3G57530 // AT3G08720 // AT4G04700 // AT5G24430 // AT2G17290 // AT4G09570 // AT5G12480 // AT3G50000 // AT4G23650 // AT4G21940 // AT3G20410 // AT1G18890 // AT4G28880
positive regulation of response to biotic stimulus	GO:0002833	AT1G33520 // AT5G14930 // AT3G21630 // AT1G14370 // AT1G59870 // AT3G55150 // AT2G22300 // AT3G18690 // AT4G03550 // AT5G20480 // AT5G45060 // AT1G07000 // AT4G12720 // AT3G15210 // AT5G18610 // AT1G51800 // AT1G11960 // AT2G43790
positive regulation of immune response	GO:0050778	AT1G33520 // AT5G14930 // AT3G21630 // AT1G14370 // AT1G59870 // AT3G55150 // AT2G22300 // AT3G18690 // AT4G03550 // AT5G20480 // AT5G45060 // AT1G07000 // AT4G12720 // AT3G15210 // AT5G18610 // AT1G51800 // AT1G11960 // AT2G43790
endocytosis	GO:0006897	AT4G40080 // AT3G07960 // AT5G44100 // AT5G22770 // AT5G25250 // AT3G01780 // AT5G57015 // AT3G59290 // AT2G26890 // AT3G51890 // AT2G25430 // AT5G46330 // AT4G32285 // AT1G05020 // AT4G12780 // AT5G11710 // AT4G28880
positive regulation of response to external stimulus	GO:0032103	AT1G33520 // AT5G14930 // AT3G21630 // AT1G14370 // AT1G59870 // AT3G55150 // AT2G22300 // AT3G18690 // AT4G03550 // AT5G20480 // AT5G45060 // AT1G07000 // AT4G12720 // AT3G15210 // AT5G18610 // AT1G51800 // AT1G11960 // AT2G43790
positive regulation of defense response	GO:0031349	AT1G33520 // AT5G14930 // AT3G21630 // AT1G14370 // AT1G59870 // AT3G55150 // AT2G22300 // AT3G18690 // AT4G03550 // AT5G20480 // AT5G45060 // AT1G07000 // AT4G12720 // AT3G15210 // AT1G02660 // AT5G18610 // AT1G51800 // AT1G11960 // AT2G43790
phenylpropanoid metabolic process	GO:0009698	AT3G53260 // AT5G54160 // AT5G64120 // AT5G05170 // AT2G37040 // AT1G07890 // AT3G21230 // AT4G34230 // AT4G34050 // AT1G59870 // AT1G51680 // AT4G30210 // AT4G39230 // AT2G30490 // AT4G34100 // AT3G21240 // AT1G80360 // AT1G80820 // AT2G40890 // AT1G15950 // AT5G48930
response to jasmonic acid	GO:0009753	AT5G56980 // AT3G15356 // AT2G32800 // AT1G17420 // AT1G61340 // AT1G74950 // AT1G72450 // AT5G13220 // AT3G05420 // AT2G39770 // AT1G19180 // AT2G40330 // AT1G65390 // AT1G70700 // AT1G17750 // AT1G20510 // AT4G20860 // AT3G11820 // AT1G74100 // AT1G73080 // AT4G34460 // AT5G42650 // AT4G12570 // AT5G53060 // AT1G17380 // AT3G44860 // AT3G51450 // AT5G55120 // AT3G15210 // AT1G44350
abscisic acid-activated signaling pathway	GO:0009738	AT1G74740 // AT5G01550 // AT5G01560 // AT2G38310 // AT2G40180 // AT2G40330 // AT5G05440 // AT4G01026 // AT3G57530 // AT2G17290 // AT3G21220 // AT1G69270 // AT2G30020 // AT3G45640 // AT4G37790 // AT4G23650 // AT5G01540 // AT2G43790 // AT1G18890
secondary metabolite biosynthetic process	GO:0044550	AT3G53260 // AT5G54160 // AT4G30530 // AT5G05170 // AT2G37040 // AT5G57220 // AT1G07890 // AT3G21230 // AT4G34230 // AT4G34050 // AT2G38470 // AT1G74100 // AT4G39230 // AT4G31500 // AT2G30490 // AT5G44070 // AT3G45640 // AT4G34100 // AT4G39950 // AT1G80820 // AT2G22330 // AT2G40890 // AT1G15950 // AT2G43790 // AT5G48930
Golgi vesicle transport	GO:0048193	AT2G37975 // AT3G52190 // AT4G39220 // AT5G47480 // AT2G14720 // AT5G11980 // AT2G32900 // AT4G17890 // AT3G50860 // AT5G51430 // AT3G13870 // AT1G28490 // AT4G31490 // AT5G16830 // AT2G21390 // AT3G47700 // AT2G17980 // AT1G11890 // AT3G60860 // AT5G52210 // AT1G15880 // AT4G02030 // AT1G52360 // AT4G24840 // AT4G02350 // AT5G16300 // AT3G01340 // AT3G61570 // AT5G05760 // AT4G39890
response to ethylene	GO:0009723	AT5G03730 // AT3G15356 // AT5G20730 // AT1G25220 // AT3G23230 // AT1G78080 // AT3G51550 // AT3G59900 // AT3G05420 // AT1G28370 // AT4G34460 // AT3G20310 // AT2G25490 // AT4G24805 // AT3G24500 // AT3G51450 // AT1G53910 // AT5G02320 // AT3G15210 // AT5G43890 // AT1G66340 // AT1G68765 // AT2G44840 // AT5G47230 // AT2G43790
export from cell	GO:0140352	AT5G58430 // AT5G08080 // AT3G23550 // AT3G52190 // AT1G12360 // AT1G66780 // AT5G61780 // AT1G61890 // AT4G23030 // AT1G09330 // AT1G59870 // AT3G55150 // AT5G44050 // AT3G11820 // AT5G03540 // AT1G07000 // AT5G07350 // AT4G02350 // AT4G02195 // AT5G61010 // AT3G52400 // AT4G25640
regulation of signal transduction	GO:0009966	AT5G58430 // AT4G23810 // AT5G03730 // AT3G43300 // AT4G37900 // AT3G46110 // AT3G51550 // AT1G74950 // AT1G72450 // AT5G13220 // AT1G14780 // AT3G17410 // AT3G49530 // AT5G53000 // AT2G01150 // AT1G19180 // AT1G29690 // AT5G66730 // AT5G64750 // AT1G67800 // AT1G59870 // AT1G70700 // AT2G33540 // AT4G31550 // AT1G28380 // AT1G10560 // AT1G10430 // AT3G21650 // AT1G64280 // AT2G04550
response to organic cyclic compound	GO:0014070	AT4G23810 // AT2G32800 // AT1G61340 // AT3G50930 // AT1G63500 // AT3G51550 // AT1G32130 // AT4G00720 // AT5G57560 // AT4G33430 // AT1G65390 // AT1G59870 // AT3G61190 // AT5G57710 // AT1G64280 // AT2G22300 // AT3G11820 // AT2G37710 // AT5G24110 // AT2G46070 // AT2G17520 // AT4G15400 // AT5G05190 // AT4G31800 // AT4G03550 // AT4G26120 // AT3G44860 // AT3G51450 // AT4G30350 // AT2G47170
response to water deprivation	GO:0009414	AT5G58430 // AT2G35930 // AT1G07660 // AT1G27730 // AT3G03740 // AT1G22810 // AT5G59550 // AT2G37040 // AT5G40390 // AT1G02930 // AT5G50430 // AT1G78080 // AT2G17840 // AT2G41010 // AT2G47180 // AT5G12140 // AT3G52450 // AT3G23250 // AT1G01470 // AT1G17280 // AT3G05640 // AT2G38470 // AT1G59870 // AT1G07240 // AT5G01820 // AT5G19000 // AT1G64660 // AT2G41430 // AT5G60410 // AT3G20310
response to oxidative stress	GO:0006979	AT3G53260 // AT5G06720 // AT5G42000 // AT4G23810 // AT4G39640 // AT1G27730 // AT3G63080 // AT1G59860 // AT5G54810 // AT5G64120 // AT2G37040 // AT5G40390 // AT1G02930 // AT5G44380 // AT1G07890 // AT1G09970 // AT2G47180 // AT2G47060 // AT2G39770 // AT1G52760 // AT2G35510 // AT1G16420 // AT2G06050 // AT2G26150 // AT1G72520 // AT5G01820 // AT3G21650 // AT4G11830 // AT5G41150 // AT2G29500
response to salt stress	GO:0009651	AT1G10370 // AT1G27730 // AT1G59860 // AT1G61340 // AT3G03740 // AT1G01140 // AT1G78080 // AT2G17840 // AT5G61780 // AT2G41010 // AT3G21780 // AT2G47180 // AT2G39770 // AT2G15390 // AT2G35510 // AT3G23250 // AT2G38470 // AT1G59870 // AT2G33540 // AT1G28380 // AT5G01820 // AT3G57530 // AT3G08720 // AT5G19000 // AT2G44490 // AT3G12360 // AT2G29500 // AT1G69270 // AT4G24805 // AT2G30250
response to cold	GO:0009409	AT3G24440 // AT1G27730 // AT1G01140 // AT5G62390 // AT5G43760 // AT1G78080 // AT2G17840 // AT2G47180 // AT5G12140 // AT3G49530 // AT5G53000 // AT5G57560 // AT3G23250 // AT2G38470 // AT2G17870 // AT3G03050 // AT3G61190 // AT5G01820 // AT2G40140 // AT2G22300 // AT3G08720 // AT3G11170 // AT5G63770 // AT5G60410 // AT4G03430 // AT1G69270 // AT2G30250 // AT1G76180 // AT5G37770 // AT5G50720
intracellular signal transduction	GO:0035556	AT1G74740 // AT5G47910 // AT2G29120 // AT4G15800 // AT3G21630 // AT1G51660 // AT2G42060 // AT3G23230 // AT5G04870 // AT2G29110 // AT1G78080 // AT2G32900 // AT1G02900 // AT4G35310 // AT5G66210 // AT5G53000 // AT2G01450 // AT3G49370 // AT5G07920 // AT1G28370 // AT1G76040 // AT3G57530 // AT2G04550 // AT4G04700 // AT5G63770 // AT5G24430 // AT2G46070 // AT3G20310 // AT2G17290 // AT4G09570
intracellular protein transport	GO:0006886	AT5G08080 // AT1G12360 // AT2G14720 // AT5G22770 // AT2G32900 // AT1G23490 // AT3G18820 // AT5G20010 // AT1G18200 // AT3G50860 // AT4G21560 // AT2G45140 // AT3G09030 // AT5G01760 // AT1G13900 // AT5G51430 // AT3G48760 // AT5G62600 // AT1G28490 // AT1G23490 // AT2G26890 // AT3G51890 // AT3G11820 // AT5G03030 // AT1G77140 // AT4G31490 // AT5G16830 // AT2G21390 // AT4G23460 // AT3G47700

### Sheet: C2.1_Mock_IN
Table S10 (Associated to Figure S5). GO term enrichment analysis of genes from clusters of mock-inoculated plants at the IN area with a MSV of 0.7 or above. Only those GO terms exhibiting an adj p value ≤ 0.05 after the Bonferroni Correction for multiple testing and a fold enrichment above 2 are shown.
GO term biological process		Genes
tricarboxylic acid cycle	GO:0006099	AT4G32210,AT5G09600 // AT4G35260 // AT5G51040 // AT2G47510 // AT2G20420 // AT2G17130 // AT5G08300 // AT3G58750 // AT5G65165 // AT5G03290 // AT5G66760 // AT2G44350 // AT3G09810
toxin catabolic process	GO:0009407	AT1G17180 // AT2G29470 // AT1G78380 // AT1G17170 // AT1G69930 // AT2G29480 // AT1G74590 // AT3G09270 // AT2G29460 // AT1G69920 // AT2G02390 // AT2G29490
ATP synthesis coupled electron transport	GO:0042773	ATMG00510 // AT1G16700 // AT4G32210,AT5G09600 // AT5G51040 // ATMG00580 // AT1G22840 // ATMG00160 // ATMG00650 // AT2G07687 // AT5G65165 // AT2G07727 // AT5G66760 // ATMG01360
response to hydrogen peroxide	GO:0042542	AT5G45010 // AT5G39610 // AT5G05410 // AT4G10250 // AT1G64750 // AT1G75270 // AT5G46350 // AT1G20630 // AT5G67480 // AT1G05680 // AT5G59720 // AT2G18170 // AT3G13610 // AT1G53540 // AT1G73260 // AT3G46230 // AT5G42980 // AT1G77120
phenylpropanoid biosynthetic process	GO:0009699	AT3G44560 // AT4G13660 // AT1G72680 // AT1G61820 // AT5G66390 // AT5G41040 // AT4G01070 // AT1G67980 // AT3G44550 // AT3G13610 // AT5G05340 // AT1G79180 // AT4G23690 // AT3G10340 // AT3G11430 // AT4G37980 // AT4G37970 // AT1G61810
glutathione metabolic process	GO:0006749	AT1G17180 // AT2G29470 // AT1G78380 // AT1G17170 // AT5G27380 // AT1G75270 // AT1G69930 // AT2G29480 // AT1G74590 // AT5G02780 // AT3G09270 // AT2G29460 // AT1G69920 // AT2G02390 // AT2G29490
proteasomal protein catabolic process	GO:0010498	AT1G79210 // AT1G51710 // AT1G06590 // AT1G77000 // AT2G29070 // AT1G09100 // AT3G20060 // AT5G64760 // AT3G13330 // AT4G34210 // AT1G45000 // AT5G42790 // AT1G16470 // AT1G04810 // AT3G11270 // AT1G61150 // AT3G26340 // AT4G14220 // AT4G29040 // AT1G16900 // AT5G43010 // AT1G47250 // AT5G35590 // AT3G22630 // AT3G60820 // AT3G27430 // AT2G27020 // AT1G64520 // AT4G38630 // AT4G14800
aging	GO:0007568	AT5G39610 // AT4G18980 // AT1G17020 // AT2G35980 // AT1G05620 // AT3G11340 // AT5G08790 // AT2G19450 // AT5G11520 // AT5G45900 // AT3G10500 // AT4G38630 // AT2G13810 // AT2G43000 // AT3G49620 // AT5G59220 // AT3G19190 // AT2G29350 // AT2G43570
response to jasmonic acid	GO:0009753	AT5G27380 // AT2G34810 // AT4G01370 // AT4G16740 // AT3G15500 // AT4G19810 // AT5G67480 // AT2G24210 // AT5G64810 // AT5G08790 // AT5G24780 // AT2G24850 // AT5G06600 // AT3G09940 // AT1G15520 // AT1G74020 // AT1G61120 // AT1G12130 // AT3G51430 // AT5G13330 // AT2G39030 // AT1G28480 // AT4G14110 // AT5G24770
metal ion transport	GO:0030001	AT2G29410 // AT1G30270 // AT1G55730 // AT1G70300 // AT5G11210 // AT5G48400 // AT3G08650 // AT1G58340 // AT4G33520 // AT5G59520 // AT3G12750 // AT3G06370 // ATMG00110 // AT5G48410 // AT2G26650 // AT1G15520 // AT5G17450 // AT2G07718 // AT3G22910 // AT2G23150 // AT3G63380 // AT5G27150 // AT4G36820 // AT4G00900 // AT5G46240 // AT1G79610 // AT5G01490 // AT3G19640 // AT2G04040
response to salicylic acid	GO:0009751	AT5G01900 // AT5G49570 // AT4G01370 // AT4G39030 // AT3G11340 // AT1G05560 // AT5G67480 // AT2G03760 // AT5G08790 // AT5G45110 // AT5G65600 // AT1G15520 // AT2G13810 // AT1G12130 // AT1G73260 // AT3G51430 // AT5G13320 // AT4G19040 // AT5G13330 // AT1G66700 // AT1G28480
inorganic cation transmembrane transport	GO:0098662	AT2G29410 // AT1G30270 // AT1G55730 // AT1G70300 // ATMG00640 // ATMG00580 // ATMG01190 // AT3G08650 // AT4G33520 // AT5G59520 // AT3G12750 // AT3G06370 // AT4G30190 // AT2G26650 // AT2G24520 // ATMG01170 // AT3G22910 // AT3G63380 // AT5G08680 // AT4G23710 // AT5G27150 // AT4G36820 // AT4G00900 // ATMG01360 // AT3G28715 // AT1G79610 // AT5G01490 // AT3G19640
ubiquitin-dependent protein catabolic process	GO:0006511	AT2G36680 // AT4G20110 // AT5G53360 // AT1G79210 // AT1G51710 // AT1G05880 // AT1G06590 // AT1G77000 // AT2G29070 // AT3G20060 // AT5G64760 // AT1G53750 // AT4G34210 // AT1G45000 // AT5G42790 // AT5G58290 // AT1G16470 // AT1G04810 // AT3G08700 // AT3G11270 // AT1G15130 // AT1G61150 // AT3G20630 // AT3G53120 // AT5G04920 // AT4G19006 // AT3G52850 // AT4G29040 // AT1G16900 // AT5G43010
response to salt stress	GO:0009651	AT3G14440 // AT3G49580 // AT1G31470 // AT5G39610 // AT4G25380 // AT5G59310 // AT3G22200 // AT4G10250 // AT2G36270 // AT1G66280 // AT5G24090 // AT5G26340 // AT5G46180 // AT4G01370 // AT3G48850 // AT1G48605 // AT4G19810 // AT5G67480 // AT1G05680 // AT5G59720 // AT2G03760 // AT1G16540 // AT1G35910 // AT2G19450 // AT2G38340 // AT3G44550 // AT5G24540 // AT1G03060 // AT3G14070 // AT3G63060
defense response to fungus	GO:0050832	AT2G30770 // AT1G74710 // AT3G59660 // AT3G49110 // AT3G49120 // AT4G35230 // AT5G42740 // AT2G01650 // AT5G46350 // AT3G26830 // AT5G10520 // AT4G31180 // AT5G64810 // AT5G45900 // AT2G31260 // AT1G03850 // AT3G60820 // AT5G45110 // AT1G12200 // AT1G05800 // AT4G19700 // AT3G19190 // AT1G19250 // AT3G05360 // AT4G16260 // AT5G60280 // AT2G37130 // AT5G42980 // AT5G51700
defense response to bacterium	GO:0042742	AT2G30750 // AT2G30770 // AT1G74710 // AT3G49110 // AT5G01900 // AT3G49120 // AT4G35230 // AT5G46180 // AT4G23150 // AT2G43120 // AT4G28490 // AT5G46350 // AT3G44880 // AT4G39030 // AT3G11340 // AT5G65210 // AT5G64810 // AT5G06740 // AT1G32960 // AT1G16540 // AT5G60310 // AT2G45220 // AT4G18360 // AT5G45110 // AT5G65600 // AT2G13810 // AT1G70690 // AT2G39050 // AT4G19700 // AT2G23150
response to extracellular stimulus	GO:0009991	AT3G49580 // AT1G14040 // AT1G30270 // AT5G48850 // AT1G29290 // AT1G78380 // AT3G05630 // AT5G24090 // AT3G06420 // AT1G78000 // AT4G04620 // AT1G20630 // AT1G05680 // AT5G45900 // AT3G13610 // AT1G21400 // AT1G54710 // AT5G42870 // AT5G54730 // AT3G08860 // AT1G15520 // AT1G74020 // AT3G49620 // AT3G53480 // AT1G55920 // AT1G43910 // AT3G48350 // AT1G25550 // AT5G49450
monocarboxylic acid metabolic process	GO:0032787	AT1G74710 // AT3G14440 // AT3G22200 // AT5G42740 // AT5G51830 // AT3G14990 // AT2G22480 // AT4G39030 // AT2G18950 // AT1G05560 // AT1G18870 // AT5G56630 // AT1G79530 // AT1G78390 // AT1G05680 // AT1G16540 // AT5G65110 // AT2G01490 // AT1G74030 // AT4G14430 // AT5G50850 // AT2G43820 // AT4G26270 // AT2G16790 // AT4G16210 // AT3G58750 // AT1G76150 // AT2G13810 // AT5G17380 // AT1G05800
response to acid chemical	GO:0001101	AT3G14440 // AT2G46680 // AT1G30270 // AT5G05410 // AT5G59310 // AT5G11210 // AT2G36270 // AT1G78380 // AT5G48400 // AT5G24090 // AT5G26340 // AT3G26830 // AT3G15500 // AT2G47520 // AT1G05680 // AT1G52890 // AT2G38340 // AT3G10500 // AT3G63060 // AT5G48410 // AT3G09940 // AT2G26650 // AT1G15520 // AT5G59220 // AT3G04070 // AT1G54490 // AT5G20830 // AT2G37760 // AT2G46140 // AT1G52690
cellular response to oxygen-containing compound	GO:1901701	AT2G46680 // AT5G01900 // AT5G11210 // AT2G17420 // AT4G35230 // AT2G36270 // AT1G78380 // AT5G48400 // AT5G24090 // AT1G75270 // AT2G26300 // AT1G71830 // AT1G09100 // AT3G11220 // AT4G01370 // AT1G22300 // AT5G46350 // AT2G26980 // AT2G32460 // AT3G15500 // AT3G11340 // AT5G64810 // AT1G05680 // AT3G20630 // AT1G16540 // AT3G13610 // AT3G63060 // AT5G06600 // AT4G21670 // AT5G48410

### Sheet: C2.2_Mock_IN
Table S10 (Associated to Figure S5). GO term enrichment analysis of genes from clusters of mock-inoculated plants at the IN area with a MSV of 0.7 or above. Only those GO terms exhibiting an adj p value ≤ 0.05 after the Bonferroni Correction for multiple testing and a fold enrichment above 2 are shown.
GO term biological process		Genes
protein ubiquitination	GO:0016567	AT4G17410 // AT2G40830 // AT3G19910 // AT2G39760 // AT1G66660 // AT3G54850 // AT4G38600 // AT2G46260 // AT5G40250 // AT2G22680 // AT5G42940 // AT3G54480 // AT4G05320 // AT1G16890 // AT1G80110 // AT5G13530 // AT3G19950 // AT5G63750 // AT4G05460 // AT1G10170 // AT5G25350 // AT5G47430 // AT4G34470 // AT1G60190 // AT2G42160 // AT2G23140 // AT1G26830 // AT5G51450 // AT4G22820 // AT2G02870
vesicle-mediated transport	GO:0016192	AT1G48760 // AT5G42080 // AT1G31730 // AT4G29160 // AT3G56190 // AT2G40060 // AT4G14950 // AT1G59820 // AT3G46060 // AT3G27530 // AT5G13530 // AT1G51740 // AT5G22360 // AT3G61710 // AT3G24350 // AT4G26750 // AT2G43160 // AT1G20110 // AT4G19640 // AT2G23310 // AT4G12770 // AT1G59610 // AT1G71820 // AT4G19490 // AT2G36900 // AT2G01470 // AT5G54310
ubiquitin-dependent protein catabolic process	GO:0006511	AT4G17410 // AT2G26590 // AT2G40830 // AT1G66660 // AT4G24560 // AT5G04010 // AT4G05320 // AT1G16890 // AT5G63750 // AT4G05460 // AT5G25350 // AT5G47430 // AT4G17895 // AT4G34470 // AT4G10590 // AT2G47970 // AT1G26830 // AT5G51450 // AT4G22820 // AT4G11920 // AT2G30110 // AT1G26800 // AT4G02570 // AT3G61790 // AT3G58040 // AT2G24640 // AT3G50080 // AT1G75950
regulation of response to stress	GO:0080134	AT4G17410 // AT3G17980 // AT4G24560 // AT3G27960 // AT3G07700 // AT2G47780 // AT4G39050 // AT1G51780 // AT3G02150 // AT5G52050 // AT1G32870 // AT4G26750 // AT1G71860 // AT3G59280 // AT4G25520 // AT5G51450 // AT1G30135 // AT1G13960 // AT3G58040 // AT4G35580 // AT3G05500
response to salt stress	GO:0009651	AT3G28600 // AT4G17410 // AT2G40830 // AT3G17980 // AT2G39760 // AT4G24560 // AT1G22882 // AT5G49480 // AT2G27300 // AT5G22360 // AT2G33700 // AT4G17615 // AT1G47510 // AT1G10170 // AT5G13180 // AT5G24030 // AT1G43160 // AT2G33380 // AT4G36020 // AT3G06190 // AT3G02140 // AT1G54050 // AT1G08920
mRNA metabolic process	GO:0016071	AT4G17410 // AT5G58040 // AT5G23150 // AT2G41500 // AT5G16780 // AT4G21660 // AT5G47430 // AT1G66500 // AT5G64200 // AT1G08370 // AT4G17620 // AT5G52040 // AT2G42330 // AT4G36690 // AT5G61960 // AT3G04680 // AT1G06450 // AT5G19400 // AT1G15920 // AT3G47120 // AT5G43620
response to lipid	GO:0033993	AT2G23070 // AT4G27410 // AT3G63310 // AT5G04010 // AT2G46270 // AT5G49480 // AT2G27300 // AT3G46060 // AT5G13530 // AT2G33700 // AT5G41315 // AT4G17615 // AT1G47510 // AT5G52050 // AT5G13180 // AT3G53110 // AT1G43160 // AT1G71960 // AT2G33380 // AT2G34070 // AT3G09370 // AT4G15230 // AT3G63010 // AT4G02570 // AT1G13960 // AT4G28910 // AT5G66400 // AT3G50970 // AT1G19640 // AT1G14000
negative regulation of biological process	GO:0048519	AT2G23070 // AT4G17410 // AT2G40830 // AT3G63310 // AT5G23150 // AT2G31305 // AT1G07500 // AT3G04240 // AT2G27300 // AT1G32490 // AT5G13530 // AT2G27100 // AT5G25350 // AT5G13180 // AT1G08370 // AT3G48510 // AT4G17620 // AT1G20110 // AT1G71860 // AT3G59280 // AT1G71960 // AT1G61040 // AT4G25520 // AT5G52040 // AT3G09370 // AT4G12770 // AT4G15230 // AT5G25160 // AT1G13960 // AT4G28910
macromolecule localization	GO:0033036	AT1G10390 // AT1G29760 // AT1G48760 // AT5G42080 // AT4G30510 // AT1G31730 // AT1G09270 // AT3G56190 // AT2G40060 // AT1G59820 // AT1G11570 // AT3G46060 // AT3G27530 // AT4G21160 // AT2G46520 // AT5G55500 // AT3G61710 // AT5G52050 // AT4G39850 // AT3G24350 // AT4G30260 // AT3G53110 // AT5G53480 // AT4G19640 // AT2G23310 // AT3G59280 // AT1G71960 // AT4G36490 // AT3G18620 // AT4G15230
response to oxygen-containing compound	GO:1901700	AT2G23070 // AT4G17410 // AT4G27410 // AT3G63310 // AT5G04010 // AT2G46270 // AT1G22882 // AT5G49480 // AT2G27300 // AT1G67070 // AT3G46060 // AT5G60300 // AT5G13530 // AT2G33700 // AT5G41315 // AT4G17615 // AT4G37680 // AT1G47510 // AT5G52050 // AT5G13180 // AT1G76680 // AT5G24030 // AT3G53110 // AT1G43160 // AT1G71960 // AT2G23140 // AT4G00430 // AT2G33380 // AT2G34070 // AT3G20770
response to hormone	GO:0009725	AT2G23070 // AT4G27410 // AT3G63310 // AT5G04010 // AT2G46270 // AT5G49480 // AT2G27300 // AT4G27260 // AT3G46060 // AT5G13530 // AT2G33700 // AT5G41315 // AT4G17615 // AT5G22220 // AT4G37680 // AT1G73730 // AT1G47510 // AT5G52050 // AT5G25350 // AT5G13180 // AT3G23220 // AT4G32040 // AT3G53110 // AT1G43160 // AT1G71960 // AT2G33380 // AT2G34070 // AT3G20770 // AT3G09370 // AT4G15230
positive regulation of biological process	GO:0048518	AT4G17410 // AT5G60440 // AT3G17980 // AT4G27410 // AT4G01550 // AT2G24500 // AT2G27300 // AT4G27260 // AT2G47780 // AT5G13530 // AT3G12130 // AT5G63750 // AT5G41315 // AT5G22220 // AT4G14690 // AT5G66300 // AT1G32870 // AT4G12610 // AT2G46240 // AT4G39850 // AT1G74310 // AT1G35670 // AT4G26750 // AT1G08370 // AT2G31580 // AT1G43160 // AT3G04740 // AT5G55020 // AT5G64220 // AT3G59280

### Sheet: C3.1_Mock_IN
Table S10 (Associated to Figure S5). GO term enrichment analysis of genes from clusters of mock-inoculated plants at the IN area with a MSV of 0.7 or above. Only those GO terms exhibiting an adj p value ≤ 0.05 after the Bonferroni Correction for multiple testing and a fold enrichment above 2 are shown.
GO term biological process		Genes
photosynthesis, light harvesting in photosystem I	GO:0009768	AT2G05070 // AT3G47470 // AT3G54890 // AT1G29930 // AT2G05100 // AT5G01530 // AT1G61520 // AT3G61470 // AT3G08940 // AT1G76570 // AT1G08380 // AT1G29920,AT1G29910 // AT1G29920,AT1G29910 // AT3G27690 // AT5G54270 // AT4G10340
response to low light intensity stimulus	GO:0009645	AT3G59060 // AT2G05070 // AT3G47470 // AT2G18790 // AT3G54890 // AT2G05100 // AT1G61520 // AT3G61470 // AT3G27690 // AT4G08920
photosystem II assembly	GO:0010207	AT1G03600 // AT1G16720 // AT1G05385 // AT5G66570 // AT4G35250 // AT3G50820 // AT5G24120 // AT1G79040 // AT1G34000 // AT4G10340 // AT5G02120
response to high light intensity	GO:0009644	AT5G64940 // AT2G05070 // AT3G47470 // AT5G42270 // AT3G54890 // AT2G05100 // AT2G47450 // AT4G32770 // AT5G66570 // AT1G61520 // AT3G61470 // AT4G26555 // AT4G30950 // AT3G50820 // AT1G67740 // AT3G27690 // AT5G61230 // AT4G08920 // AT2G05620 // AT3G18780 // AT4G17490 // AT5G54270 // AT4G28610 // AT5G18100 // AT5G02120
regulation of generation of precursor metabolites and energy	GO:0043467	AT2G30570 // AT5G42270 // AT5G66570 // AT1G68830 // AT1G55670 // AT4G30950 // AT3G50820 // AT5G08720 // AT1G67740 // AT3G54320 // AT3G11670
response to far red light	GO:0010218	AT2G05070 // AT2G18790 // AT2G46340 // AT5G52250 // AT2G01570 // AT2G05100 // AT1G02340 // AT5G24120 // AT5G02200 // AT4G00050 // AT3G27690 // AT5G61230 // AT4G08920 // AT3G18780 // AT4G32280 // AT3G17609
response to blue light	GO:0009637	AT2G36910 // AT5G58140 // AT3G59060 // AT2G18790 // AT2G46340 // AT1G10120 // AT1G51550 // AT4G18390 // AT1G02340 // AT1G42550 // AT1G14280 // AT3G44450 // AT2G30520 // AT5G24120 // AT1G66840 // AT5G02200 // AT4G00050 // AT5G64330 // AT1G53090 // AT3G52740 // AT4G08920 // AT5G47750 // AT4G01120 // AT1G75100 // AT1G08810 // AT2G21320 // AT1G18810 // AT5G38150 // AT5G49230
regulation of photosynthesis	GO:0010109	AT2G30570 // AT5G42270 // AT1G64860 // AT5G66570 // AT1G01790 // AT1G68830 // AT1G55670 // AT4G30950 // AT3G50820 // AT5G08720 // AT1G67740 // AT3G11670 // AT1G75540 // AT4G04850
response to red light	GO:0010114	AT3G17040 // AT2G05070 // AT2G21650 // AT2G18790 // AT2G46340 // AT5G52250 // AT1G69530 // AT2G05100 // AT2G24790 // AT5G67030 // AT5G24120 // AT4G26150 // AT1G10470 // AT3G27690 // AT3G61600 // AT4G08920 // AT3G18780 // AT4G32280 // AT3G17609 // AT5G49230
cellular response to light stimulus	GO:0071482	AT1G03600 // AT3G59060 // AT2G26670 // AT2G46970 // AT1G64860 // AT2G18790 // AT2G46340 // AT1G02340 // AT2G24790 // AT2G30170 // AT1G07180 // AT3G44450 // AT5G24120 // AT1G10470 // AT1G68010 // AT5G64330 // AT3G52740 // AT4G08920 // AT2G05620 // AT3G53920 // AT4G28610 // AT1G75100 // AT2G21320 // AT5G18100 // AT4G18130 // AT3G17609 // AT2G42810 // AT5G49230 // AT5G02810
circadian rhythm	GO:0007623	AT5G58140 // AT5G64940 // AT2G18790 // AT3G63140 // AT1G51550 // AT3G19720 // AT1G68830 // AT4G24470 // AT5G02840 // AT4G34680 // AT5G56860 // AT3G58850 // AT4G25100 // AT5G67380 // AT4G26150 // AT3G57040 // AT1G10470 // AT4G08920 // AT2G46830 // AT4G28610 // AT1G69690 // AT5G15850 // AT5G64170 // AT2G21320 // AT3G21890 // AT5G17300 // AT4G32890 // AT5G02120 // AT5G12050 // AT5G02810
regulation of circadian rhythm	GO:0042752	AT2G32950 // AT2G18790 // AT1G72630 // AT5G08330 // AT3G22380 // AT5G02840 // AT5G67380 // AT1G10470 // AT5G23280 // AT3G60250 // AT4G08920 // AT5G52660 // AT2G46830 // AT5G64170 // AT2G21320
vitamin biosynthetic process	GO:0009110	AT1G06570 // AT2G43360 // AT4G26850 // AT5G28840 // AT4G32770 // AT1G74470 // AT5G53970 // AT2G38230 // AT3G61530 // AT5G59750 // AT5G01410 // AT2G28880 // AT2G38210 // AT1G64970 // AT5G11540
photomorphogenesis	GO:0009640	AT2G36910 // AT2G32950 // AT2G18790 // AT1G79810 // AT2G46340 // AT1G74660 // AT5G39860 // AT5G23040 // AT5G23060 // AT1G06040 // AT4G37580 // AT4G11110 // AT3G15354 // AT4G00050 // AT1G53090 // AT4G08920 // AT1G75540 // AT3G54720 // AT4G37470 // AT2G21320
stamen development	GO:0048443	AT2G36910 // AT2G23950 // AT4G39400 // AT2G42200 // AT1G29430 // AT5G06100 // AT3G51060 // AT4G15180 // AT3G62980 // AT3G49670 // AT4G03190 // AT5G43270 // AT3G02130 // AT2G22125 // AT1G69690 // AT4G30520 // AT1G60800 // AT5G50800 // AT1G12820 // AT1G29440 // AT4G36260
pigment metabolic process	GO:0042440	AT1G06570 // AT5G13630 // AT2G26670 // AT5G43860 // AT2G40400 // AT1G58290 // AT2G32950 // AT3G59400 // AT4G34740 // AT1G74470 // AT4G17880 // AT1G44446 // AT3G56940 // AT4G25700 // AT3G10230 // AT5G67030 // AT3G04870 // AT1G80050 // AT3G03470 // AT4G27430 // AT1G28100 // AT5G11160 // AT4G08920 // AT3G25710 // AT5G52570
monocarboxylic acid biosynthetic process	GO:0072330	AT4G11640 // AT1G74960 // AT1G07380 // AT1G62640 // AT2G43360 // AT4G13050 // AT5G10480 // AT1G07720 // AT5G63380 // AT1G06360 // AT5G08415 // AT5G67030 // AT2G43710 // AT4G30950 // AT4G30440 // AT4G24670 // AT1G68530 // AT4G27030 // AT3G61530 // AT5G52920 // AT2G28630 // AT2G05990 // AT2G26250 // AT1G52340 // AT2G26640 // AT1G22640 // AT2G16280 // AT2G28880 // AT2G45690 // AT5G35360
fatty acid metabolic process	GO:0006631	AT5G16240 // AT5G48230 // AT5G47720 // AT3G51840 // AT1G74960 // AT1G07380 // AT1G62640 // AT1G79810 // AT4G00520 // AT4G13050 // AT5G10480 // AT4G32770 // AT1G07720 // AT1G06360 // AT2G45670 // AT5G08415 // AT2G43710 // AT3G45770 // AT4G30950 // AT1G68530 // AT4G27030 // AT5G52920 // AT2G45970 // AT2G28630 // AT2G05990 // AT2G26250 // AT2G26640 // AT2G16280 // AT2G45690 // AT5G35360
chloroplast organization	GO:0009658	AT5G58140 // AT1G44000 // AT3G60400 // AT4G25910 // AT2G46340 // AT3G63140 // AT4G14605 // AT4G34740 // AT3G19720 // AT5G65460 // AT1G42550 // AT5G23040 // AT1G01790 // AT1G12410 // AT3G56940 // AT5G56860 // AT5G23730 // AT2G16070 // AT5G53280 // AT2G30520 // AT5G61670 // AT5G24120 // AT3G02380 // AT5G67385 // AT4G26150 // AT1G66840 // AT5G44190 // AT5G51020 // AT2G20570 // AT4G04850
meristem development	GO:0048507	AT5G64770 // AT1G71040 // AT2G45190 // AT2G23950 // AT5G05980 // AT2G26670 // AT2G20300 // AT3G06010 // AT2G17260 // AT5G13290 // AT1G70895 // AT2G34710 // AT3G05840 // AT2G20000 // AT1G70940 // AT1G30490 // AT4G26540 // AT1G67710 // AT1G77080 // AT4G17460 // AT1G34110 // AT2G34925 // AT2G41510 // AT3G49670 // AT4G24670 // AT2G25180 // AT2G45660 // AT2G22540 // AT1G80490 // AT4G08920
regulation of post-embryonic development	GO:0048580	AT5G64770 // AT1G20823 // AT2G45190 // AT5G47550 // AT5G45830 // AT4G39400 // AT5G51230 // AT2G18790 // AT2G46340 // AT5G13290 // AT3G47620 // AT2G01570 // AT5G57660 // AT4G18390 // AT1G42550 // AT2G24790 // AT1G66750 // AT5G62000 // AT1G53160 // AT1G33240 // AT5G56860 // AT5G61150 // AT1G77080 // AT1G45050 // AT4G34220 // AT3G02380 // AT4G21750 // AT4G26150 // AT5G44190 // AT4G00050
response to water deprivation	GO:0009414	AT3G53730 // AT1G02730 // AT3G23050 // AT2G05070 // AT3G06010 // AT1G56600 // AT3G16640 // AT4G20260 // AT5G45340 // AT1G69700 // AT2G05100 // AT3G51920 // AT3G22380 // AT4G26555 // AT3G53420 // AT1G33240 // AT4G34000 // AT4G03260 // AT5G67030 // AT3G63520 // AT5G25620 // AT2G39800 // AT4G34220 // AT1G68010 // AT2G25180 // AT1G05850 // AT3G27690 // AT3G61430 // AT4G08920 // AT3G02130
hormone-mediated signaling pathway	GO:0009755	AT2G03440 // AT1G26210 // AT5G45830 // AT4G39400 // AT3G50750 // AT1G62810 // AT1G01740 // AT2G18790 // AT1G78700 // AT2G01570 // AT5G09860 // AT1G02340 // AT1G68870 // AT1G74890 // AT4G30270 // AT5G06100 // AT1G74670 // AT3G45600 // AT4G02780 // AT5G08130 // AT5G56860 // AT4G34000 // AT1G67710 // AT4G30610 // AT4G30410 // AT3G62980 // AT1G34110 // AT4G37580 // AT4G26150 // AT3G57040
homeostatic process	GO:0042592	AT1G54370 // AT2G23950 // AT5G64940 // AT5G54680 // AT2G05070 // AT4G39400 // AT1G07380 // AT3G15353 // AT1G05160 // AT3G16640 // AT2G17260 // AT2G18790 // AT3G47420 // AT4G33000 // AT2G26975 // AT2G05100 // AT5G62670 // AT3G05030 // AT1G70940 // AT1G42550 // AT3G51060 // AT2G47160 // AT3G47640 // AT5G56860 // AT1G72300 // AT5G51720 // AT4G35290 // AT1G67740 // AT1G05200 // AT3G42640

### Sheet: C3.2_Mock_IN
Table S10 (Associated to Figure S5). GO term enrichment analysis of genes from clusters of mock-inoculated plants at the IN area with a MSV of 0.7 or above. Only those GO terms exhibiting an adj p value ≤ 0.05 after the Bonferroni Correction for multiple testing and a fold enrichment above 2 are shown.
GO term biological process		Genes
histidine biosynthetic process	GO:0000105	AT4G26900 // AT1G58080 // AT2G36230 // AT5G10330 // AT4G39120 // AT5G10330 // AT5G63890 // AT1G09795 // AT3G22425 // AT4G14910
plastid transcription	GO:0042793	AT1G74850 // AT4G02990 // AT1G69200 // AT1G21600 // AT5G24314 // AT3G54090 // AT2G34640 // AT4G13670 // AT4G20130 // AT5G67570
NAD(P)H dehydrogenase complex assembly	GO:0010275	AT5G58260 // AT4G21445 // AT1G70760 // AT5G39210 // AT2G47910 // AT1G51100 // AT4G37925 // AT5G13120 // AT5G52780
glycogen metabolic process	GO:0005977	AT3G29320 // AT1G27680 // AT5G03650 // AT2G39930 // AT3G20440 // AT1G03310 // AT5G48300 // AT3G46970 // AT4G39210 // AT2G36390
starch catabolic process	GO:0005983	AT5G26570 // AT1G43670 // AT3G52180 // AT3G10940 // AT5G17520 // AT3G01510 // AT2G40840 // AT1G69830 // AT4G09020 // AT5G64860 // AT1G10760
leucine biosynthetic process	GO:0009098	AT4G13430 // AT2G43100 // AT3G49680 // AT3G58990 // AT1G50110 // AT5G14200 // AT1G74040 // AT5G23020 // AT5G23010
chloroplast fission	GO:0010020	AT1G75010 // AT4G23940 // AT3G07430 // AT5G42480 // AT5G21920 // AT2G36250 // AT3G52750 // AT1G63680 // AT5G24020 // AT5G55280 // AT2G21280 // AT3G19180 // AT3G29185 // AT1G69390
chloroplast RNA processing	GO:0031425	AT2G48120 // AT2G15820 // AT3G63370 // AT5G27270 // AT3G57430 // AT1G30610 // AT5G39980 // AT1G06190 // AT3G46790 // AT2G02980 // AT3G03710 // AT4G16390 // AT2G41720 // AT3G52380
protein import into chloroplast stroma	GO:0045037	AT1G04940 // AT5G22640 // AT2G28900 // AT5G16620 // AT4G02510 // AT4G23940 // AT3G16290 // AT5G64580 // AT1G79560 // AT3G04340 // AT3G46740 // AT2G15290 // AT1G06950 // AT5G01590 // AT3G48870 // AT2G20890
chloroplast rRNA processing	GO:1901259	AT5G50250 // AT3G52150 // AT3G53460 // AT2G31890 // AT2G37220 // AT1G70070 // AT1G06190 // AT2G33800 // AT3G52380 // AT4G09730 // AT1G45230
chloroplast RNA modification	GO:1900865	AT5G08280 // AT1G11430 // AT4G18520 // AT3G14330 // AT3G22150 // AT2G45350 // AT3G20930 // AT2G02980 // AT5G15300 // AT4G37380 // AT5G66520 // AT5G17790 // AT5G47460
Group II intron splicing	GO:0000373	AT4G14510 // AT3G27750 // AT2G15820 // AT4G01400 // AT5G27270 // AT5G26742 // AT1G23400 // AT2G20020 // AT5G54890 // AT1G70070 // AT1G30010 // AT3G23070 // AT3G01370
chlorophyll biosynthetic process	GO:0015995	AT3G14110 // AT5G08280 // AT1G03475 // AT4G27440 // AT5G14220 // AT5G18660 // AT2G40490 // AT3G03710 // AT1G08520 // AT3G51820 // AT4G01690 // AT3G48730 // AT1G63970 // AT4G18480 // AT5G45930 // AT1G03630 // AT3G14930
thylakoid membrane organization	GO:0010027	AT5G18570 // AT4G14870 // AT3G47450 // AT1G32500 // AT5G22830 // AT3G10670 // AT5G12130 // AT3G62910 // AT3G12780 // AT3G24590 // AT5G24314 // AT3G58830 // AT1G56190 // AT4G13200 // AT1G44575 // AT5G35220 // AT4G20130 // AT1G35680 // AT2G20890 // AT2G34860
glucosinolate biosynthetic process	GO:0019761	AT1G74090 // AT1G62560 // AT4G12030 // AT4G13430 // AT1G65860 // AT4G13770 // AT2G43100 // AT1G16400 // AT3G58990 // AT1G50110 // AT3G19710 // AT1G16410 // AT5G14200 // AT5G23020 // AT4G03050 // AT5G23010
tRNA aminoacylation for protein translation	GO:0006418	AT5G64050 // AT1G14610 // AT2G31170 // AT3G02660 // AT1G09620 // AT3G13490 // AT4G04350 // AT1G11870 // AT2G04842 // AT3G58140 // AT4G17300 // AT3G46100 // AT2G25840 // AT5G22800 // AT4G39280 // AT5G49030 // AT5G52520 // AT4G26870 // AT4G26300 // AT4G33760 // AT5G16715 // AT3G48110
folic acid-containing compound metabolic process	GO:0006760	AT5G13050 // AT3G12290 // AT3G11750 // AT5G26780 // AT4G32520 // AT2G38660 // AT5G41480 // AT1G78680 // AT2G16370 // AT1G10310 // AT5G57850 // AT3G10160 // AT3G55630 // AT5G62980
photosynthetic electron transport chain	GO:0009767	AT1G55370 // AT1G60600 // AT1G15980 // AT1G14150 // AT2G01590 // AT3G16250 // AT2G01918 // AT4G27800 // AT3G21200 // AT3G01440 // AT1G70760 // AT5G66190 // AT1G18730 // AT4G21280 // AT4G09650 // AT4G04640
starch biosynthetic process	GO:0019252	AT5G51820 // AT5G03420 // AT1G66430 // AT1G27680 // AT5G03650 // AT2G39930 // AT4G18240 // AT3G16000 // AT3G20440 // AT1G03310 // AT5G48300 // AT4G39210 // AT2G36390
aspartate family amino acid biosynthetic process	GO:0009067	AT5G52100 // AT3G02020 // AT3G63250 // AT5G11880 // AT4G33680 // AT1G31230 // AT5G20980 // AT5G65010 // AT2G44040 // AT1G50110 // AT3G14390 // AT2G05830 // AT2G17265 // AT1G72810 // AT3G01120 // AT3G57050
serine family amino acid metabolic process	GO:0009069	AT2G35370 // AT1G79230 // AT5G26780 // AT1G16460 // AT3G02020 // AT4G32520 // AT1G32470 // AT2G35120 // AT1G31230 // AT3G19480 // AT1G11860 // AT4G35640 // AT1G48420 // AT3G04940 // AT3G03630 // AT3G62030 // AT1G18640 // AT1G72810 // AT3G01120 // AT3G57050
mRNA modification	GO:0016556	AT1G32580 // AT1G11290 // AT2G13600 // AT3G22150 // AT2G45350 // AT5G55740 // AT1G01860 // AT3G18970 // AT3G20930 // AT2G20540 // AT4G30700 // AT1G59720 // AT5G08490 // AT1G12700 // AT5G17790
production of siRNA involved in RNA interference	GO:0030422	AT5G20320 // AT5G04290 // AT5G45150 // AT5G56130 // AT2G19430 // AT3G15390 // AT5G23570 // AT2G16390 // AT3G23780 // AT2G40030 // AT2G27040 // AT1G69440 // AT3G49500
sulfur amino acid metabolic process	GO:0000096	AT1G79230 // AT1G16460 // AT3G63250 // AT5G20980 // AT4G35640 // AT1G48420 // AT3G04940 // AT3G03630 // AT3G62030 // AT1G50110 // AT2G05830 // AT1G18640 // AT2G17265 // AT1G72810 // AT3G01120 // AT3G57050
mitochondrial RNA metabolic process	GO:0000959	AT1G32580 // AT1G52620 // AT2G28050 // AT2G13600 // AT3G23830 // AT4G01400 // AT1G11870 // AT3G22150 // AT2G31890 // AT3G18970 // AT3G16260 // AT3G20930 // AT1G30010 // AT3G03710 // AT2G20540 // AT4G30700 // AT1G62910 // AT5G08490 // AT1G12700
dicarboxylic acid metabolic process	GO:0043648	AT5G52100 // AT4G31990 // AT5G26780 // AT5G58330 // AT5G12040 // AT1G62800 // AT5G12860 // AT3G02020 // AT4G32520 // AT5G35630 // AT5G11880 // AT4G33680 // AT5G62530 // AT1G31230 // AT2G16370 // AT5G64290 // AT2G44040 // AT5G04140 // AT3G14390 // AT1G53240
embryo development ending in seed dormancy	GO:0009793	AT1G33265 // AT5G22640 // AT5G18570 // AT2G22870 // AT1G79230 // AT4G33990 // AT2G34220 // AT3G06430 // AT1G49510 // AT3G15380 // AT2G38550 // AT1G14610 // AT4G21190 // AT4G29060 // AT3G27750 // AT3G53700 // AT3G02660 // AT5G18700 // AT1G16460 // AT4G02990 // AT1G75350 // AT2G25660 // AT4G23940 // AT3G07430 // AT5G10330 // AT5G63420 // AT5G41480 // AT4G04350 // AT3G16290 // AT2G01200
DNA repair	GO:0006281	AT1G67500 // AT3G59550 // AT1G71260 // AT2G41460 // AT1G18340 // AT1G07370 // AT5G61000 // AT4G35740 // AT4G00020 // AT3G20540 // AT5G46280 // AT3G24320 // AT5G27740 // AT5G63960 // AT1G79050 // AT3G18630 // AT1G50840 // AT2G47590 // AT3G46940 // AT1G08840 // AT2G36490 // AT2G19520 // AT1G10930 // AT1G44900 // AT4G02060 // AT3G27060 // AT4G19130 // AT1G14460 // AT4G30825 // AT2G16440
