## Supplementary material for "Robust transcriptional indicators of plant immune cell death revealed by spatio-temporal transcriptome analyses": Table S11_GOsCluster_OUT_Mock.xlsx

### Sheet: C1.1_Mock_OUT
Table S11 (Associated to Figure S5). GO term enrichment analysis of genes from clusters of mock-inoculated plants at the OUT area with a MSV of 0.7 or above. Only those GO terms exhibiting an adj p value ≤ 0.05 after Bonferroni Correction for multiple testing and a fold enrichment above 2 are shown.
GO term biological process		Genes
toxin catabolic process	GO:0009407	AT1G17180 // AT2G29470 // AT1G17170 // AT1G69930 // AT2G29480 // AT2G29460 // AT2G29490
xenobiotic detoxification by transmembrane export across the plasma membrane	GO:1990961	AT3G23550 // AT3G23560 // AT4G21910 // AT1G58340 // AT5G52050 // AT5G52450
glutathione metabolic process	GO:0006749	AT1G17180 // AT2G29470 // AT1G17170 // AT1G69930 // AT2G29480 // AT5G02780 // AT2G29460 // AT2G29490
response to jasmonic acid	GO:0009753	AT3G23240 // AT2G34810 // AT4G16740 // AT3G15500 // AT4G19810 // AT3G51440 // AT5G67480 // AT1G17750 // AT3G09940 // AT1G61120 // AT5G13330 // AT1G28480
response to salicylic acid	GO:0009751	AT5G01900 // AT3G11340 // AT3G51440 // AT5G67480 // AT2G03760 // AT1G79680 // AT5G65600 // AT5G13320 // AT5G13330 // AT1G28480
defense response to bacterium	GO:0042742	AT3G49110 // AT5G01900 // AT3G49120 // AT4G28490 // AT3G44880 // AT3G11340 // AT4G33430 // AT1G17750 // AT1G32960 // AT4G18360 // AT5G65600 // AT2G39050 // AT1G70130 // AT5G13320
response to salt stress	GO:0009651	AT3G14440 // AT1G66280 // AT5G26340 // AT3G48850 // AT4G19810 // AT5G67480 // AT2G03760 // AT3G44550 // AT3G14070 // AT3G63060 // AT2G47770 // AT2G37760 // AT3G05360 // AT5G13330 // AT3G02140 // AT3G60120 // AT2G37770
response to inorganic substance	GO:0010035	AT3G14440 // AT1G63440 // AT5G26340 // AT1G08860 // AT3G26830 // AT3G15500 // AT5G67480 // AT3G51860 // AT3G10500 // AT3G63060 // AT3G09940 // AT3G45060 // AT1G61120 // AT5G59220 // AT2G37760 // AT4G21680 // AT1G52690 // AT4G21830 // AT5G13330 // AT5G10720 // AT2G37770

### Sheet: C1.2_Mock_OUT
Table S11 (Associated to Figure S5). GO term enrichment analysis of genes from clusters of mock-inoculated plants at the OUT area with a MSV of 0.7 or above. Only those GO terms exhibiting an adj p value ≤ 0.05 after Bonferroni Correction for multiple testing and a fold enrichment above 2 are shown.
GO term biological process		Genes
jasmonic acid biosynthetic process	GO:0009695	AT4G16760 // AT3G25780 // AT1G72520 // AT1G19640
L-phenylalanine metabolic process	GO:0006558	AT2G37040 // AT5G22630 // AT3G10340 // AT2G20340
response to wounding	GO:0009611	AT3G48520 // AT2G37040 // AT5G13220 // AT4G16760 // AT1G19180 // AT1G72520 // AT1G74100 // AT1G66760 // AT1G43160 // AT3G53600 // AT3G44860 // AT3G51450 // AT2G30490 // AT5G63450 // AT1G30135 // AT3G21240 // AT2G20340 // AT1G19640 // AT1G51760
response to jasmonic acid	GO:0009753	AT5G13220 // AT1G19180 // AT1G74100 // AT3G27810 // AT5G56750 // AT1G43160 // AT3G53600 // AT3G44860 // AT3G51450 // AT5G55120 // AT4G28910 // AT1G19640
response to other organism	GO:0051707	AT3G48520 // AT1G09970 // AT4G16760 // AT3G62590 // AT1G19180 // AT3G25780 // AT5G22540 // AT1G16540 // AT1G72520 // AT1G74100 // AT5G03210 // AT1G19670 // AT5G25910 // AT3G59280 // AT3G44860 // AT3G51450 // AT3G21240 // AT3G06490 // AT4G31750 // AT1G61610

### Sheet: C2.1_Mock_OUT
Table S11 (Associated to Figure S5). GO term enrichment analysis of genes from clusters of mock-inoculated plants at the OUT area with a MSV of 0.7 or above. Only those GO terms exhibiting an adj p value ≤ 0.05 after Bonferroni Correction for multiple testing and a fold enrichment above 2 are shown.
GO term biological process		Genes
cellular response to hypoxia	GO:0071456	AT1G07870 // AT5G24590 // AT5G04340 // AT4G30280 // AT5G41080 // AT1G76680 // AT5G13190 // AT3G08720 // AT1G68690 // AT3G15210 // AT4G22780 // AT5G66650 // AT2G41100 // AT1G09070
response to cold	GO:0009409	AT3G24440 // AT4G00650 // AT1G78080 // AT3G22370 // AT1G07720 // AT2G17870 // AT3G08720 // AT4G03430 // AT5G43170 // AT4G36020 // AT1G15950 // AT3G26420 // AT4G08500 // AT2G43790
response to oxygen-containing compound	GO:1901700	AT2G23070 // AT1G30270 // AT1G77180 // AT1G78080 // AT5G49480 // AT3G21670 // AT2G35940 // AT1G61210 // AT1G32560 // AT5G13180 // AT1G76680 // AT5G08130 // AT5G24030 // AT5G57710 // AT3G61890 // AT5G19000 // AT1G64660 // AT3G20310 // AT2G17520 // AT5G41580 // AT3G20770 // AT4G36020 // AT2G30470 // AT1G13960 // AT3G15210 // AT5G01540 // AT4G18010 // AT4G08500 // AT2G43790 // AT5G24800
response to organic substance	GO:0010033	AT2G23070 // AT1G77180 // AT3G23230 // AT3G05630 // AT1G78080 // AT5G49480 // AT5G24590 // AT1G73730 // AT2G35940 // AT1G61210 // AT5G13180 // AT1G76680 // AT5G08130 // AT1G52830 // AT5G57710 // AT3G61890 // AT3G20310 // AT2G17520 // AT3G10490 // AT5G41580 // AT3G20770 // AT4G30430 // AT2G30470 // AT1G13960 // AT3G15210 // AT5G01540 // AT4G18010 // AT4G08500 // AT2G43790 // AT5G24800
cellular protein modification process	GO:0006464	AT2G23070 // AT3G24440 // AT3G25800 // AT3G19910 // AT1G30270 // AT1G66160 // AT5G47080 // AT5G62460 // AT1G07870 // AT5G42940 // AT5G65240 // AT4G05320 // AT3G59940 // AT5G67250 // AT2G35710 // AT3G05840 // AT5G58380 // AT3G53810 // AT3G08720 // AT5G19000 // AT4G10590 // AT3G05580 // AT5G14640 // AT2G17520 // AT3G10490 // AT5G41580 // AT3G17205 // AT1G12760 // AT1G68690 // AT2G48010

### Sheet: C2.2_Mock_OUT
Table S11 (Associated to Figure S5). GO term enrichment analysis of genes from clusters of mock-inoculated plants at the OUT area with a MSV of 0.7 or above. Only those GO terms exhibiting an adj p value ≤ 0.05 after Bonferroni Correction for multiple testing and a fold enrichment above 2 are shown.
GO term biological process		Genes
regulation of jasmonic acid mediated signaling pathway	GO:2000022	AT3G22275 // AT3G17860 // AT1G74950 // AT1G72450 // AT1G70700 // AT5G05600 // AT1G17380 // AT5G20900 // AT5G67300
jasmonic acid biosynthetic process	GO:0009695	AT1G17420 // AT2G06050 // AT1G20510 // AT5G42650 // AT3G25760
nucleotide-sugar biosynthetic process	GO:0009226	AT3G02570 // AT2G39770 // AT3G62830 // AT1G08200 // AT3G51160 // AT3G29360
response to wounding	GO:0009611	AT3G22275 // AT1G17420 // AT3G17860 // AT1G01140 // AT1G74950 // AT1G72450 // AT1G01470 // AT1G70700 // AT2G06050 // AT1G32640 // AT4G08170 // AT5G10300 // AT1G20510 // AT4G10390 // AT5G42650 // AT2G46370 // AT1G17380 // AT5G20900 // AT2G27690 // AT1G71697 // AT5G47240
response to jasmonic acid	GO:0009753	AT3G22275 // AT1G17420 // AT3G17860 // AT1G74950 // AT1G72450 // AT2G39770 // AT1G70700 // AT1G32640 // AT1G20510 // AT5G42650 // AT2G46370 // AT1G17380 // AT5G67300 // AT1G44350 // AT5G17490
response to heat	GO:0009408	AT5G02500 // AT5G22060 // AT5G61780 // AT2G47180 // AT2G39770 // AT3G09440 // AT5G56030 // AT2G26150 // AT2G27580 // AT1G79930 // AT3G44110 // AT5G56010 // AT5G07350 // AT5G67300 // AT3G10800 // AT1G07400
regulation of defense response	GO:0031347	AT3G22275 // AT3G17860 // AT1G74950 // AT1G72450 // AT1G70700 // AT1G32640 // AT5G05600 // AT4G31800 // AT2G46370 // AT1G17380 // AT5G20900 // AT5G67300 // AT1G44350
vesicle-mediated transport	GO:0016192	AT1G10290 // AT5G46750 // AT5G22770 // AT4G14950 // AT1G59820 // AT1G09330 // AT5G01760 // AT3G13870 // AT3G24350 // AT5G46630 // AT1G11890 // AT1G30630 // AT3G10380 // AT1G59610 // AT2G47170 // AT4G24840 // AT2G38360 // AT1G06210 // AT5G11710 // AT3G11130
response to osmotic stress	GO:0006970	AT2G40830 // AT3G03740 // AT1G01140 // AT2G17840 // AT1G09950 // AT5G61780 // AT2G47180 // AT1G72180 // AT2G39770 // AT5G64750 // AT3G44110 // AT3G16690 // AT5G07350 // AT5G67300 // AT3G58620 // AT1G16370 // AT5G17490 // AT2G37180 // AT2G32510 // AT1G58200 // AT1G07400
response to inorganic substance	GO:0010035	AT1G62740 // AT3G02570 // AT3G03740 // AT1G22810 // AT2G17840 // AT5G61780 // AT2G47180 // AT2G39770 // AT1G01470 // AT5G07300 // AT2G06050 // AT1G32640 // AT2G26150 // AT2G46370 // AT5G56010 // AT4G34240 // AT5G67300 // AT1G16370 // AT2G37180 // AT3G11130 // AT3G25760 // AT1G07400
nitrogen compound transport	GO:0071705	AT4G05120 // AT2G36830 // AT5G22770 // AT5G61780 // AT3G13620 // AT2G36590 // AT1G72180 // AT1G09330 // AT5G01760 // AT1G59740 // AT4G39850 // AT3G24350 // AT5G03030 // AT5G46630 // AT4G02150 // AT5G55200 // AT4G16143 // AT5G07350 // AT2G47170 // AT1G06210 // AT5G48970 // AT2G38290 // AT5G11710 // AT3G11130
response to other organism	GO:0051707	AT1G53320 // AT5G41600 // AT1G17420 // AT5G60890 // AT5G02500 // AT1G22810 // AT1G12240 // AT1G59820 // AT2G39770 // AT3G09440 // AT1G01470 // AT5G64750 // AT1G59740 // AT2G06050 // AT1G20510 // AT5G42650 // AT3G63420 // AT4G31800 // AT2G46370 // AT4G11220 // AT3G03970 // AT5G67300 // AT3G13100 // AT1G69370 // AT4G34410 // AT2G46170 // AT2G38290 // AT1G31280 // AT5G49520

### Sheet: C3.1_Mock_OUT
Table S11 (Associated to Figure S5). GO term enrichment analysis of genes from clusters of mock-inoculated plants at the OUT area with a MSV of 0.7 or above. Only those GO terms exhibiting an adj p value ≤ 0.05 after Bonferroni Correction for multiple testing and a fold enrichment above 2 are shown.
GO term biological process		Genes
NAD(P)H dehydrogenase complex assembly	GO:0010275	AT5G58260 // AT4G21445 // AT5G39210 // AT2G47910 // AT5G13120
starch catabolic process	GO:0005983	AT5G04360 // AT1G43670 // AT3G52180 // AT3G10940 // AT2G40840 // AT1G69830 // AT5G64860
chloroplast RNA processing	GO:0031425	AT2G48120 // AT2G15820 // AT3G63370 // AT1G30610 // AT5G39980 // AT2G02980 // AT2G41720 // AT3G52380
reductive pentose-phosphate cycle	GO:0019253	AT3G12780 // AT1G56190 // AT3G60750 // AT3G04790 // AT1G12900
protein import into chloroplast stroma	GO:0045037	AT1G04940 // AT5G22640 // AT5G16620 // AT4G23940 // AT3G16290 // AT5G64580 // AT3G04340 // AT5G01590 // AT2G20890
chloroplast rRNA processing	GO:1901259	AT5G50250 // AT3G52150 // AT4G24770 // AT2G37220 // AT1G70070 // AT2G33800 // AT3G52380
chloroplast fission	GO:0010020	AT1G75010 // AT4G23940 // AT2G36250 // AT3G52750 // AT1G63680 // AT5G24020 // AT2G21280
photosystem I assembly	GO:0048564	AT5G44650 // AT2G15820 // AT5G44650 // AT3G55250 // AT5G35220
chloroplast RNA modification	GO:1900865	AT1G11430 // AT3G14330 // AT3G22150 // AT2G45350 // AT3G20930 // AT2G02980 // AT5G66520
thylakoid membrane organization	GO:0010027	AT5G18570 // AT4G14870 // AT3G47450 // AT3G62910 // AT1G03160 // AT3G12780 // AT3G24590 // AT3G58830 // AT1G56190 // AT5G35220 // AT4G20130 // AT2G39290 // AT2G20890
Group II intron splicing	GO:0000373	AT4G14510 // AT3G27750 // AT2G15820 // AT5G26742 // AT1G70070 // AT3G23070 // AT3G01370
base conversion or substitution editing	GO:0016553	AT1G11430 // AT3G14330 // AT4G24770 // AT3G20930 // AT1G70070 // AT5G66520
cell redox homeostasis	GO:0045454	AT5G06690 // AT4G16155 // AT3G04340 // AT3G06730 // AT3G52960 // AT3G02730 // AT5G04260
tRNA aminoacylation for protein translation	GO:0006418	AT3G02660 // AT3G13490 // AT4G04350 // AT3G58140 // AT2G25840 // AT5G22800 // AT5G49030 // AT5G52520 // AT4G33760 // AT5G16715
photosynthetic electron transport chain	GO:0009767	AT1G60600 // AT1G15980 // AT1G14150 // AT3G16250 // AT2G01918 // AT3G01440 // AT4G04640
tetrapyrrole biosynthetic process	GO:0033014	AT3G14110 // AT3G09150 // AT5G18660 // AT2G30390 // AT3G51820 // AT3G48730 // AT4G18480 // AT5G45930
monosaccharide biosynthetic process	GO:0046364	AT4G24620 // AT1G43670 // AT3G12780 // AT1G56190 // AT1G16340 // AT1G79500 // AT4G33670
chlorophyll metabolic process	GO:0015994	AT3G14110 // AT1G04620 // AT5G18660 // AT3G51820 // AT5G04900 // AT3G48730 // AT4G18480 // AT5G45930 // AT2G20890
pigment biosynthetic process	GO:0046148	AT3G14110 // AT2G48120 // AT5G57030 // AT1G06820 // AT3G53130 // AT5G18660 // AT2G30390 // AT3G51820 // AT3G48730 // AT4G18480 // AT5G45930
embryo development ending in seed dormancy	GO:0009793	AT1G33265 // AT5G22640 // AT5G18570 // AT4G29060 // AT3G27750 // AT3G02660 // AT4G20140 // AT4G23940 // AT4G04350 // AT3G16290 // AT5G64580 // AT3G18110 // AT1G11130 // AT5G26742 // AT3G44160 // AT3G04340 // AT1G30610 // AT2G45270 // AT5G57930 // AT5G22800 // AT1G70070 // AT3G60740 // AT5G50280 // AT5G19620 // AT2G41720 // AT4G23250 // AT4G39620 // AT5G13690 // AT5G16715 // AT3G63190

### Sheet: C3.2_Mock_OUT
Table S11 (Associated to Figure S5). GO term enrichment analysis of genes from clusters of mock-inoculated plants at the OUT area with a MSV of 0.7 or above. Only those GO terms exhibiting an adj p value ≤ 0.05 after Bonferroni Correction for multiple testing and a fold enrichment above 2 are shown.
GO term biological process		Genes
response to jasmonic acid	GO:0009753	AT3G50480 // AT4G01370 // AT5G46050 // AT5G64810 // AT5G24780 // AT4G11260 // AT1G74020 // AT5G07010 // AT4G23600 // AT3G51430
proteasomal protein catabolic process	GO:0010498	AT3G13330 // AT5G42790 // AT1G30000 // AT1G16470 // AT3G26340 // AT4G29040 // AT5G43010 // AT1G47250 // AT1G64520 // AT4G31300 // AT1G13060 // AT5G40580
response to wounding	GO:0009611	AT4G01370 // AT5G46050 // AT4G15440 // AT5G22500 // AT2G02990 // AT1G74020 // AT3G54420 // AT1G67560 // AT4G23600 // AT3G12500
ubiquitin-dependent protein catabolic process	GO:0006511	AT2G36680 // AT4G20110 // AT2G34940 // AT5G42790 // AT1G30000 // AT5G58290 // AT1G16470 // AT4G19006 // AT4G29040 // AT5G43010 // AT1G47250 // AT4G11260 // AT1G20200 // AT5G16880 // AT1G64520 // AT4G31300 // AT1G18910 // AT1G13060 // AT5G40580
transport	GO:0006810	AT1G55730 // AT2G36680 // AT1G48160 // AT3G20660 // AT4G20110 // AT5G59310 // AT2G22425 // AT4G29810 // AT2G34940 // AT1G31880 // AT4G11740 // AT3G22845 // AT5G39040 // AT5G41685 // AT5G46050 // AT2G39970 // AT2G34360 // AT1G70330 // AT1G04120 // AT4G32690 // AT1G04440 // AT2G44100 // AT1G77380 // AT5G16880 // AT3G61430 // AT5G23810 // AT3G63460 // AT4G18050 // AT3G54300 // AT2G38530
